# Effects of Inbreeding on Microbial Community Diversity of *Zea mays*

**DOI:** 10.1101/2023.01.19.524730

**Authors:** Corey R Schultz, Matthew Johnson, Jason G Wallace

**Affiliations:** Institute of Bioinformatics, University of Georgia; Plant Breeding, Genetics, and Genomics, University of Georgia; Crop and Soil Science, University of Georgia

**Author notes:** Corresponding Author: Corey Schultz.

**Keywords:** Maize, microbiome, inbreeding, heterosis, genetic variation

## Abstract

Heterosis, also known as hybrid vigor, is the basis of modern maize production. The effect of heterosis on maize phenotypes has been studied for decades, but its effect on the maize-associated microbiome is much less characterized. To determine the effect of heterosis on the maize microbiome, we sequenced and compared the bacterial communities of inbred, open pollinated, and hybrid maize. Samples covered three tissue types (Stalk, Root, and Rhizosphere) in two field experiments and one greenhouse experiment. Bacterial diversity was affected by location and tissue type, but not genetic background, for both within-sample (alpha) and between-sample (beta) diversity. PERMANOVA analysis similarly showed that tissue type and location had significant effects on the overall community structure, whereas the genetic background and individual plant genotypes did not. Differential abundance analysis identified only 18 bacterial ASVs that significantly differed between inbred and hybrid maize. Predicted metagenome content was inferred with Picrust2, and it also showed a significantly larger effect of tissue and location than genetic background. Overall, these results indicate that the bacterial communities of inbred and hybrid maize are often more similar than they are different, and that non-genetic effects are generally the largest influences on the maize microbiome.
