## Supplemental Figs and Files zip for "Effects of Inbreeding on Microbial Community Diversity of *Zea mays*": Open_Pollinatedtaxonomy.txt

561	Bacteria	Actinobacteria	Actinobacteria	Pseudonocardiales	Pseudonocardiaceae
188	Bacteria	Verrucomicrobia	Verrucomicrobiae	Pedosphaerales	Pedosphaeraceae
143	Bacteria	Proteobacteria	Gammaproteobacteria	Betaproteobacteriales	Burkholderiaceae	Burkholderia-Caballeronia-Paraburkholderia
120	Bacteria	Proteobacteria	Gammaproteobacteria	Betaproteobacteriales	Burkholderiaceae	Burkholderia-Caballeronia-Paraburkholderia
116	Bacteria	Planctomycetes	BD7-11	uncultured bacterium	uncultured bacterium	uncultured bacterium	uncultured bacterium
113	Bacteria	Proteobacteria	Gammaproteobacteria	Betaproteobacteriales	Burkholderiaceae	Herbaspirillum
101	Bacteria	Planctomycetes	Planctomycetacia	Gemmatales	Gemmataceae	Gemmata
87	Bacteria	Planctomycetes	Planctomycetacia	Pirellulales	Pirellulaceae	uncultured
71	Bacteria	Proteobacteria	Gammaproteobacteria	Betaproteobacteriales	Burkholderiaceae	Burkholderia-Caballeronia-Paraburkholderia
64	Bacteria	Planctomycetes	Planctomycetacia	Gemmatales	Gemmataceae	Gemmata
63	Bacteria	Proteobacteria	Alphaproteobacteria	Rhizobiales	Devosiaceae	Devosia
62	Bacteria	Planctomycetes	Planctomycetacia	Gemmatales	Gemmataceae	Gemmata
61	Bacteria	Proteobacteria	Deltaproteobacteria	Myxococcales	Haliangiaceae	Haliangium
59	Bacteria	Planctomycetes	BD7-11	uncultured bacterium	uncultured bacterium	uncultured bacterium	uncultured bacterium
58	Bacteria	Planctomycetes	Planctomycetacia	Gemmatales	Gemmataceae	Gemmata
54	Bacteria	Proteobacteria	Gammaproteobacteria	Gammaproteobacteria Incertae Sedis	Unknown Family	Acidibacter
52	Bacteria	Proteobacteria	Alphaproteobacteria	Rhizobiales	Devosiaceae	Devosia
50	Bacteria	Proteobacteria	Alphaproteobacteria	Rhizobiales	Xanthobacteraceae	Pseudolabrys
49	Bacteria	Planctomycetes	Planctomycetacia	Pirellulales	Pirellulaceae	uncultured
47	Bacteria	Proteobacteria	Deltaproteobacteria	Myxococcales	Haliangiaceae	Haliangium
41	Bacteria	Actinobacteria	Actinobacteria	Streptomycetales	Streptomycetaceae
38	Bacteria	Actinobacteria	Actinobacteria	Streptomycetales	Streptomycetaceae
37	Bacteria	Proteobacteria	Alphaproteobacteria	Rhizobiales	Hyphomicrobiaceae	Pedomicrobium
35	Bacteria	Proteobacteria	Alphaproteobacteria	Rhizobiales	Xanthobacteraceae	Pseudolabrys
35	Bacteria	Proteobacteria	Gammaproteobacteria	Betaproteobacteriales	Burkholderiaceae
33	Bacteria	Proteobacteria	Deltaproteobacteria	Myxococcales	Haliangiaceae	Haliangium
33	Bacteria	Proteobacteria	Gammaproteobacteria	Betaproteobacteriales	Burkholderiaceae	Burkholderia-Caballeronia-Paraburkholderia
32	Bacteria	Proteobacteria	Deltaproteobacteria	Myxococcales	Haliangiaceae	Haliangium
31	Bacteria	Planctomycetes	Planctomycetacia	Pirellulales	Pirellulaceae	uncultured
31	Bacteria	Verrucomicrobia	Verrucomicrobiae	Pedosphaerales	Pedosphaeraceae
28	Bacteria	Proteobacteria	Alphaproteobacteria	Micropepsales	Micropepsaceae	uncultured
27	Bacteria	Actinobacteria	Thermoleophilia	Solirubrobacterales	67-14	metagenome	metagenome
27	Bacteria	Actinobacteria	Thermoleophilia	Solirubrobacterales	67-14	metagenome	metagenome
26	Bacteria	Proteobacteria	Gammaproteobacteria	Xanthomonadales	Rhodanobacteraceae	Dyella
26	Bacteria	Verrucomicrobia	Verrucomicrobiae	Pedosphaerales	Pedosphaeraceae
26	Bacteria	Proteobacteria	Deltaproteobacteria	Myxococcales	Haliangiaceae	Haliangium
26	Bacteria	Actinobacteria	Actinobacteria	Corynebacteriales	Mycobacteriaceae	Mycobacterium
25	Bacteria	Proteobacteria	Alphaproteobacteria	Rhizobiales	Rhizobiaceae	Allorhizobium-Neorhizobium-Pararhizobium-Rhizobium
25	Bacteria	Proteobacteria	Gammaproteobacteria	Xanthomonadales	Rhodanobacteraceae	Dyella
25	Bacteria	Actinobacteria	Actinobacteria	Pseudonocardiales	Pseudonocardiaceae
25	Bacteria	Proteobacteria	Alphaproteobacteria	Rhizobiales	Devosiaceae	Devosia
24	Bacteria	Actinobacteria	Actinobacteria	Streptomycetales	Streptomycetaceae
23	Bacteria	Proteobacteria	Gammaproteobacteria	Pseudomonadales	Pseudomonadaceae	Pseudomonas
22	Bacteria	Proteobacteria	Alphaproteobacteria	Caulobacterales	Caulobacteraceae
22	Bacteria	Planctomycetes	BD7-11	uncultured bacterium	uncultured bacterium	uncultured bacterium	uncultured bacterium
22	Bacteria	Proteobacteria	Deltaproteobacteria	Myxococcales	Haliangiaceae	Haliangium
22	Bacteria	Planctomycetes	Planctomycetacia	Pirellulales	Pirellulaceae	uncultured
22	Bacteria	Proteobacteria	Gammaproteobacteria	Betaproteobacteriales	Nitrosomonadaceae	Nitrosospira
21	Bacteria	Planctomycetes	Planctomycetacia	Gemmatales	Gemmataceae	Gemmata
21	Bacteria	Proteobacteria	Alphaproteobacteria	Caulobacterales	Caulobacteraceae
20	Bacteria	Planctomycetes	Planctomycetacia	Gemmatales	Gemmataceae	Gemmata
20	Bacteria	Proteobacteria	Alphaproteobacteria	Rhizobiales	Devosiaceae	Devosia
20	Bacteria	Verrucomicrobia	Verrucomicrobiae	Pedosphaerales	Pedosphaeraceae
20	Bacteria	Verrucomicrobia	Verrucomicrobiae	Pedosphaerales	Pedosphaeraceae
20	Bacteria	Actinobacteria	Thermoleophilia	Solirubrobacterales	67-14	metagenome	metagenome
19	Bacteria	Planctomycetes	Planctomycetacia	Gemmatales	Gemmataceae	Gemmata
19	Bacteria	Proteobacteria	Alphaproteobacteria	Caulobacterales	Caulobacteraceae
19	Bacteria	Planctomycetes	Planctomycetacia	Gemmatales	Gemmataceae	Gemmata
19	Bacteria	Proteobacteria	Alphaproteobacteria	Sphingomonadales	Sphingomonadaceae	Porphyrobacter
19	Bacteria	Planctomycetes	Planctomycetacia	Planctomycetales	uncultured
19	Bacteria	Proteobacteria	Deltaproteobacteria	Myxococcales	Haliangiaceae	Haliangium	uncultured Myxococcales bacterium
18	Bacteria	Proteobacteria	Alphaproteobacteria	Caulobacterales	Caulobacteraceae
18	Bacteria	Planctomycetes	Planctomycetacia	Pirellulales	Pirellulaceae	Pir4 lineage	Planctomycetaceae bacterium LX124
18	Bacteria	Actinobacteria	Actinobacteria	Corynebacteriales	Mycobacteriaceae	Mycobacterium
17	Bacteria	Planctomycetes	Planctomycetacia	Pirellulales	Pirellulaceae	uncultured
17	Bacteria	Planctomycetes	Planctomycetacia	Pirellulales	Pirellulaceae	uncultured
17	Bacteria	Actinobacteria	Thermoleophilia	Gaiellales	uncultured
17	Bacteria	Planctomycetes	Planctomycetacia	Gemmatales	Gemmataceae	Gemmata	Gemmata sp. Fl1-1
17	Bacteria	Actinobacteria	Thermoleophilia	Gaiellales	uncultured	uncultured bacterium 5G12	uncultured bacterium 5G12
17	Bacteria	Planctomycetes	Planctomycetacia	Gemmatales	Gemmataceae	uncultured	uncultured Planctomycetia bacterium
17	Bacteria	Proteobacteria	Deltaproteobacteria	Myxococcales	Haliangiaceae	Haliangium	uncultured Myxococcales bacterium
17	Bacteria	Proteobacteria	Alphaproteobacteria	Rhizobiales	Xanthobacteraceae	Pseudolabrys
16	Bacteria	Proteobacteria	Alphaproteobacteria	Caulobacterales	Caulobacteraceae
16	Bacteria	Proteobacteria	Gammaproteobacteria	Xanthomonadales	Rhodanobacteraceae	Dokdonella
16	Bacteria	Proteobacteria	Alphaproteobacteria	Elsterales	uncultured
16	Bacteria	Actinobacteria	Thermoleophilia	Gaiellales	uncultured
16	Bacteria	Proteobacteria	Gammaproteobacteria	Gammaproteobacteria Incertae Sedis	Unknown Family	Acidibacter
15	Bacteria	Bacteroidetes	Bacteroidia	Chitinophagales	Chitinophagaceae
15	Bacteria	Actinobacteria	Actinobacteria	Pseudonocardiales	Pseudonocardiaceae
15	Bacteria	Actinobacteria	Thermoleophilia	Solirubrobacterales	67-14	metagenome	metagenome
15	Bacteria	Actinobacteria	Thermoleophilia	Solirubrobacterales	67-14
15	Bacteria	Proteobacteria	Alphaproteobacteria	Caulobacterales	Caulobacteraceae
14	Bacteria	Proteobacteria	Deltaproteobacteria	Myxococcales	Haliangiaceae	Haliangium
14	Bacteria	Proteobacteria	Alphaproteobacteria	Caulobacterales	Caulobacteraceae
14	Bacteria	Planctomycetes	Planctomycetacia	Gemmatales	Gemmataceae	Gemmata	Gemmata sp. Fl1-1
14	Bacteria	Actinobacteria	Actinobacteria	Frankiales	Frankiaceae	Jatrophihabitans
13	Bacteria	Proteobacteria	Deltaproteobacteria	Myxococcales	Haliangiaceae	Haliangium
13	Bacteria	Proteobacteria	Gammaproteobacteria	Xanthomonadales	Rhodanobacteraceae	Dyella
13	Bacteria	Bacteroidetes	Bacteroidia	Chitinophagales	Chitinophagaceae
13	Bacteria	Planctomycetes	BD7-11	uncultured bacterium	uncultured bacterium	uncultured bacterium	uncultured bacterium
13	Bacteria	Proteobacteria	Gammaproteobacteria	Betaproteobacteriales	Nitrosomonadaceae	MND1
13	Bacteria	Proteobacteria	Deltaproteobacteria	Myxococcales	Haliangiaceae	Haliangium
13	Bacteria	Actinobacteria	Actinobacteria	Corynebacteriales	Mycobacteriaceae	Mycobacterium
13	Bacteria	Actinobacteria	Actinobacteria	Corynebacteriales	Mycobacteriaceae	Mycobacterium
12	Bacteria	Acidobacteria	Acidobacteriia	Acidobacteriales	Acidobacteriaceae (Subgroup 1)	Edaphobacter
12	Bacteria	Actinobacteria	Thermoleophilia	Solirubrobacterales	Solirubrobacteraceae	Conexibacter
12	Bacteria	Planctomycetes	Planctomycetacia	Gemmatales	Gemmataceae	Gemmata
12	Bacteria	Proteobacteria	Gammaproteobacteria	Betaproteobacteriales	Nitrosomonadaceae	IS-44
12	Bacteria	Proteobacteria	Gammaproteobacteria	Betaproteobacteriales	Nitrosomonadaceae	MND1
12	Bacteria	Proteobacteria	Gammaproteobacteria	Xanthomonadales	Rhodanobacteraceae	Dyella
12	Bacteria	Proteobacteria	Alphaproteobacteria	Micropepsales	Micropepsaceae	uncultured
12	Bacteria	Actinobacteria	Actinobacteria	Pseudonocardiales	Pseudonocardiaceae
12	Bacteria	Planctomycetes	Planctomycetacia	Gemmatales	Gemmataceae	Gemmata	Gemmata sp. Fl1-1
12	Bacteria	Planctomycetes	Planctomycetacia	Gemmatales	Gemmataceae	Gemmata	Gemmata sp. Ha1-2
12	Bacteria	Proteobacteria	Alphaproteobacteria	Rhizobiales	KF-JG30-B3
12	Bacteria	Actinobacteria	Thermoleophilia	Solirubrobacterales	67-14	metagenome	metagenome
11	Bacteria	Proteobacteria	Alphaproteobacteria	Caulobacterales	Caulobacteraceae
11	Bacteria	Proteobacteria	Alphaproteobacteria	Rhizobiales	Xanthobacteraceae
11	Bacteria	Actinobacteria	Actinobacteria	Pseudonocardiales	Pseudonocardiaceae
11	Bacteria	Proteobacteria	Alphaproteobacteria	Rhizobiales	Devosiaceae	Devosia
11	Bacteria	Planctomycetes	Planctomycetacia	Pirellulales	Pirellulaceae	uncultured
11	Bacteria	Planctomycetes	Planctomycetacia	Planctomycetales	uncultured
11	Bacteria	Planctomycetes	Planctomycetacia	Pirellulales	Pirellulaceae	uncultured
11	Bacteria	Actinobacteria	Actinobacteria	Corynebacteriales	Mycobacteriaceae	Mycobacterium
11	Bacteria	Proteobacteria	Gammaproteobacteria	Betaproteobacteriales	Nitrosomonadaceae	Nitrosospira
11	Bacteria	Proteobacteria	Alphaproteobacteria	Micropepsales	Micropepsaceae	uncultured
11	Bacteria	Proteobacteria	Alphaproteobacteria	Caulobacterales	Caulobacteraceae
11	Bacteria	Acidobacteria	Acidobacteriia	Acidobacteriales	Acidobacteriaceae (Subgroup 1)	uncultured	Acidobacteria bacterium AB60
11	Bacteria	Actinobacteria	Thermoleophilia	Solirubrobacterales	67-14	metagenome	metagenome
10	Bacteria	Acidobacteria	Acidobacteriia	Acidobacteriales	Acidobacteriaceae (Subgroup 1)	uncultured	uncultured Acidobacteriales bacterium
10	Bacteria	Proteobacteria	Deltaproteobacteria	Myxococcales	Haliangiaceae	Haliangium
10	Bacteria	Planctomycetes	Planctomycetacia	Gemmatales	Gemmataceae	Gemmata
10	Bacteria	Proteobacteria	Alphaproteobacteria	Elsterales	uncultured
10	Bacteria	Proteobacteria	Gammaproteobacteria	Gammaproteobacteria Incertae Sedis	Unknown Family	Acidibacter
10	Bacteria	Planctomycetes	Phycisphaerae	Tepidisphaerales	WD2101 soil group
10	Bacteria	Planctomycetes	Planctomycetacia	Gemmatales	Gemmataceae	uncultured	uncultured Planctomycetia bacterium
10	Bacteria	Proteobacteria	Alphaproteobacteria	Sphingomonadales	Sphingomonadaceae	Sphingomonas
10	Bacteria	Planctomycetes	Planctomycetacia	Gemmatales	Gemmataceae	Gemmata	Gemmata sp. Ha1-2
9	Bacteria	Acidobacteria	Acidobacteriia	Acidobacteriales	Acidobacteriaceae (Subgroup 1)	uncultured	uncultured Acidobacteriales bacterium
9	Bacteria	Actinobacteria	Actinobacteria	Streptosporangiales	Streptosporangiaceae	Nonomuraea
9	Bacteria	Actinobacteria	Thermoleophilia	Solirubrobacterales	Solirubrobacteraceae	Conexibacter
9	Bacteria	Actinobacteria	Actinobacteria	Pseudonocardiales	Pseudonocardiaceae
9	Bacteria	Planctomycetes	Planctomycetacia	Gemmatales	Gemmataceae	Gemmata	Gemmata sp. Fl1-1
9	Bacteria	Planctomycetes	Planctomycetacia	Isosphaerales	Isosphaeraceae	Singulisphaera
9	Bacteria	Actinobacteria	Actinobacteria	Micrococcales	Microbacteriaceae	Leifsonia
9	Bacteria	Planctomycetes	Planctomycetacia	Gemmatales	Gemmataceae	uncultured
9	Bacteria	Planctomycetes	Planctomycetacia	Planctomycetales	uncultured
8	Bacteria	Acidobacteria	Acidobacteriia	Acidobacteriales	Acidobacteriaceae (Subgroup 1)	uncultured	uncultured Acidobacteriales bacterium
8	Bacteria	Proteobacteria	Alphaproteobacteria	Rhizobiales	Xanthobacteraceae	Pseudolabrys
8	Bacteria	Planctomycetes	Planctomycetacia	Pirellulales	Pirellulaceae	uncultured
8	Bacteria	Proteobacteria	Gammaproteobacteria	Xanthomonadales	Rhodanobacteraceae	Dokdonella
8	Bacteria	Verrucomicrobia	Verrucomicrobiae	Opitutales	Opitutaceae	Opitutus
8	Bacteria	Proteobacteria	Alphaproteobacteria	Caulobacterales	Caulobacteraceae
8	Bacteria	Proteobacteria	Alphaproteobacteria	Micropepsales	Micropepsaceae	uncultured
8	Bacteria	Proteobacteria	Alphaproteobacteria	Caulobacterales	Hyphomonadaceae	SWB02
8	Bacteria	Acidobacteria	Acidobacteriia	Solibacterales	Solibacteraceae (Subgroup 3)	Candidatus Solibacter
8	Bacteria	Planctomycetes	Phycisphaerae	Tepidisphaerales	WD2101 soil group
8	Bacteria	Proteobacteria	Alphaproteobacteria	Micropepsales	Micropepsaceae	uncultured
8	Bacteria	Planctomycetes	Planctomycetacia	Gemmatales	Gemmataceae	uncultured	uncultured Planctomycetia bacterium
8	Bacteria	Proteobacteria	Alphaproteobacteria	Rhizobiales	Hyphomicrobiaceae
8	Bacteria	Proteobacteria	Alphaproteobacteria	Micropepsales	Micropepsaceae	uncultured
8	Bacteria	Proteobacteria	Alphaproteobacteria	Sphingomonadales	Sphingomonadaceae	Sphingobium
8	Bacteria	Planctomycetes	Planctomycetacia	Gemmatales	Gemmataceae	Gemmata	Gemmata sp. Ha1-2
8	Bacteria	Proteobacteria	Alphaproteobacteria	Rhizobiales	KF-JG30-B3
7	Bacteria	Acidobacteria	Acidobacteriia	Acidobacteriales	Acidobacteriaceae (Subgroup 1)	Edaphobacter
7	Bacteria	Acidobacteria	Acidobacteriia	Acidobacteriales	Acidobacteriaceae (Subgroup 1)	uncultured	uncultured Acidobacteriales bacterium
7	Bacteria	Planctomycetes	Planctomycetacia	Isosphaerales	Isosphaeraceae
7	Bacteria	Proteobacteria	Alphaproteobacteria	Rhizobiales	Xanthobacteraceae
7	Bacteria	Proteobacteria	Gammaproteobacteria	Xanthomonadales	Rhodanobacteraceae	Dyella
7	Bacteria	Armatimonadetes	Fimbriimonadia	Fimbriimonadales	Fimbriimonadaceae
7	Bacteria	Proteobacteria	Deltaproteobacteria	Myxococcales	Haliangiaceae	Haliangium	bacterium Ellin6502
7	Bacteria	Planctomycetes	Planctomycetacia	Pirellulales	Pirellulaceae	Pir4 lineage	Planctomycetaceae bacterium LX124
7	Bacteria	Proteobacteria	Alphaproteobacteria	Micropepsales	Micropepsaceae	uncultured
7	Bacteria	Proteobacteria	Gammaproteobacteria	Gammaproteobacteria Incertae Sedis	Unknown Family	Acidibacter
7	Bacteria	Planctomycetes	Phycisphaerae	Tepidisphaerales	WD2101 soil group
7	Bacteria	Planctomycetes	Planctomycetacia	Isosphaerales	Isosphaeraceae	Singulisphaera
7	Bacteria	Verrucomicrobia	Verrucomicrobiae	Pedosphaerales	Pedosphaeraceae	Pedosphaera	Pedosphaera parvula Ellin514
7	Bacteria	Proteobacteria	Gammaproteobacteria	Betaproteobacteriales	Nitrosomonadaceae	Nitrosospira
7	Bacteria	Proteobacteria	Alphaproteobacteria	Sphingomonadales	Sphingomonadaceae	Sphingobium
7	Bacteria	Proteobacteria	Deltaproteobacteria	Myxococcales	Polyangiaceae
6	Bacteria	Proteobacteria	Alphaproteobacteria	Reyranellales	Reyranellaceae	Reyranella
6	Bacteria	Planctomycetes	Planctomycetacia	Isosphaerales	Isosphaeraceae
6	Bacteria	Actinobacteria	Actinobacteria	Micromonosporales	Micromonosporaceae
6	Bacteria	Acidobacteria	Acidobacteriia	Acidobacteriales	Acidobacteriaceae (Subgroup 1)	Edaphobacter
6	Bacteria	Actinobacteria	Thermoleophilia	Solirubrobacterales	Solirubrobacteraceae	Conexibacter
6	Bacteria	Proteobacteria	Alphaproteobacteria	Rhizobiales	Rhizobiales Incertae Sedis	Bauldia
6	Bacteria	Actinobacteria	Thermoleophilia	Solirubrobacterales	Solirubrobacteraceae	JCM 18997	uncultured bacterium
6	Bacteria	Actinobacteria	Thermoleophilia	Gaiellales	uncultured
6	Bacteria	Actinobacteria	Thermoleophilia	Gaiellales	uncultured
6	Bacteria	Proteobacteria	Alphaproteobacteria	Caulobacterales	Caulobacteraceae
6	Bacteria	Bacteroidetes	Bacteroidia	Chitinophagales	Chitinophagaceae	Parafilimonas	metagenome
6	Bacteria	Planctomycetes	Planctomycetacia	Pirellulales	Pirellulaceae	Pirellula	uncultured Pasteuria sp.
6	Bacteria	Proteobacteria	Alphaproteobacteria	Caulobacterales	Hyphomonadaceae	SWB02
6	Bacteria	Acidobacteria	Acidobacteriia	Solibacterales	Solibacteraceae (Subgroup 3)	Candidatus Solibacter
6	Bacteria	Acidobacteria	Acidobacteriia	Solibacterales	Solibacteraceae (Subgroup 3)	Candidatus Solibacter
6	Bacteria	Firmicutes	Bacilli	Bacillales	Paenibacillaceae	Cohnella
6	Bacteria	Proteobacteria	Deltaproteobacteria	Myxococcales	Polyangiaceae	Pajaroellobacter
6	Bacteria	Planctomycetes	Planctomycetacia	Gemmatales	Gemmataceae	uncultured	uncultured Planctomycetia bacterium
6	Bacteria	Proteobacteria	Alphaproteobacteria	Rhodospirillales	Rhodospirillaceae	uncultured
6	Bacteria	Proteobacteria	Deltaproteobacteria	Myxococcales	Haliangiaceae	Haliangium	uncultured Myxococcales bacterium
6	Bacteria	Actinobacteria	Thermoleophilia	Solirubrobacterales	67-14
6	Bacteria	Planctomycetes	Phycisphaerae	Tepidisphaerales	WD2101 soil group	uncultured Planctomycetales bacterium	uncultured Planctomycetales bacterium
6	Bacteria	Proteobacteria	Alphaproteobacteria	Caulobacterales	Caulobacteraceae
6	Bacteria	Acidobacteria	Acidobacteriia	Acidobacteriales	Acidobacteriaceae (Subgroup 1)	uncultured	Acidobacteria bacterium AB60
6	Bacteria	Proteobacteria	Alphaproteobacteria	Rhizobiales	Hyphomicrobiaceae	Pedomicrobium
5	Bacteria	Proteobacteria	Alphaproteobacteria	Rhodospirillales	Rhodospirillaceae	uncultured
5	Bacteria	Proteobacteria	Alphaproteobacteria	Rhizobiales	Beijerinckiaceae	Methylobacterium
5	Bacteria	Armatimonadetes	Fimbriimonadia	Fimbriimonadales	Fimbriimonadaceae
5	Bacteria	Proteobacteria	Alphaproteobacteria	Sphingomonadales	Sphingomonadaceae	Sphingomonas
5	Bacteria	Actinobacteria	Thermoleophilia	Solirubrobacterales	Solirubrobacteraceae	JCM 18997	uncultured bacterium
5	Bacteria	Proteobacteria	Deltaproteobacteria	Myxococcales	BIrii41
5	Bacteria	Planctomycetes	Planctomycetacia	Pirellulales	Pirellulaceae	Pirellula	uncultured Pasteuria sp.
5	Bacteria	Acidobacteria	Acidobacteriia	Solibacterales	Solibacteraceae (Subgroup 3)	Candidatus Solibacter
5	Bacteria	Planctomycetes	Planctomycetacia	Pirellulales	Pirellulaceae	Pir4 lineage	Planctomycetaceae bacterium LX124
5	Bacteria	Firmicutes	Bacilli	Bacillales	Bacillaceae	Bacillus
5	Bacteria	Planctomycetes	Planctomycetacia	Isosphaerales	Isosphaeraceae	uncultured
5	Bacteria	Actinobacteria	Acidimicrobiia	IMCC26256	uncultured Ferrimicrobium sp.	uncultured Ferrimicrobium sp.	uncultured Ferrimicrobium sp.
5	Archaea	Thaumarchaeota	Nitrososphaeria	Nitrososphaerales	Nitrososphaeraceae	Candidatus Nitrososphaera
5	Bacteria	Proteobacteria	Alphaproteobacteria	Acetobacterales	Acetobacteraceae
5	Bacteria	Actinobacteria	Actinobacteria	Micrococcales	Microbacteriaceae	Leifsonia
5	Bacteria	Planctomycetes	Planctomycetacia	Gemmatales	Gemmataceae	uncultured
5	Bacteria	Proteobacteria	Alphaproteobacteria	Sphingomonadales	Sphingomonadaceae	Sphingomonas
5	Bacteria	Actinobacteria	Thermoleophilia	Solirubrobacterales	67-14
5	Bacteria	Proteobacteria	Gammaproteobacteria	Gammaproteobacteria Incertae Sedis	Unknown Family	Acidibacter
5	Bacteria	Proteobacteria	Gammaproteobacteria	Gammaproteobacteria Incertae Sedis	Unknown Family	Acidibacter
5	Bacteria	Proteobacteria	Alphaproteobacteria	Rhizobiales	KF-JG30-B3
5	Bacteria	Planctomycetes	Planctomycetacia	Gemmatales	Gemmataceae	Gemmata
4	Bacteria	Actinobacteria	Actinobacteria	Catenulisporales	Actinospicaceae	Actinospica
4	Bacteria	Proteobacteria	Alphaproteobacteria	Reyranellales	Reyranellaceae	Reyranella
4	Bacteria	Planctomycetes	Planctomycetacia	Planctomycetales	uncultured
4	Bacteria	Actinobacteria	Actinobacteria	Streptosporangiales	Streptosporangiaceae	Nonomuraea
4	Bacteria	Actinobacteria	Thermoleophilia	Solirubrobacterales	Solirubrobacteraceae	Conexibacter
4	Bacteria	Proteobacteria	Gammaproteobacteria	Betaproteobacteriales	Burkholderiaceae	Burkholderia-Caballeronia-Paraburkholderia
4	Bacteria	Actinobacteria	Actinobacteria	Streptomycetales	Streptomycetaceae
4	Bacteria	Proteobacteria	Alphaproteobacteria	Rhizobiales	Rhizobiales Incertae Sedis	Bauldia
4	Bacteria	Bacteroidetes	Bacteroidia	Chitinophagales	Chitinophagaceae
4	Bacteria	Proteobacteria	Alphaproteobacteria	Elsterales	uncultured
4	Bacteria	Planctomycetes	BD7-11	uncultured bacterium	uncultured bacterium	uncultured bacterium	uncultured bacterium
4	Bacteria	Proteobacteria	Alphaproteobacteria	Micropepsales	Micropepsaceae	uncultured
4	Bacteria	Proteobacteria	Gammaproteobacteria	Gammaproteobacteria Incertae Sedis	Unknown Family	Acidibacter
4	Bacteria	Actinobacteria	Thermoleophilia	Solirubrobacterales	Solirubrobacteraceae	JCM 18997	uncultured bacterium
4	Bacteria	Actinobacteria	Thermoleophilia	Solirubrobacterales	Solirubrobacteraceae	JCM 18997	uncultured bacterium
4	Bacteria	Actinobacteria	Thermoleophilia	Gaiellales	uncultured
4	Bacteria	Planctomycetes	Planctomycetacia	Gemmatales	Gemmataceae	Gemmata
4	Bacteria	Actinobacteria	Thermoleophilia	Gaiellales	uncultured
4	Bacteria	Proteobacteria	Alphaproteobacteria	Micropepsales	Micropepsaceae	uncultured
4	Bacteria	Proteobacteria	Alphaproteobacteria	Caulobacterales	Hyphomonadaceae	SWB02
4	Bacteria	Firmicutes	Bacilli	Bacillales	Paenibacillaceae	Cohnella
4	Bacteria	Planctomycetes	Phycisphaerae	Tepidisphaerales	WD2101 soil group
4	Bacteria	Proteobacteria	Alphaproteobacteria	Sphingomonadales	Sphingomonadaceae	Porphyrobacter
4	Bacteria	Proteobacteria	Deltaproteobacteria	Myxococcales	Polyangiaceae	Pajaroellobacter
4	Bacteria	Proteobacteria	Deltaproteobacteria	Myxococcales	Polyangiaceae	Pajaroellobacter
4	Bacteria	Proteobacteria	Gammaproteobacteria	Xanthomonadales	Xanthomonadaceae	Luteimonas
4	Bacteria	Proteobacteria	Alphaproteobacteria	Rhizobiales	Hyphomicrobiaceae	Hyphomicrobium
4	Bacteria	Proteobacteria	Alphaproteobacteria	Rhizobiales	Hyphomicrobiaceae	Hyphomicrobium
4	Bacteria	Actinobacteria	Actinobacteria	Frankiales	Frankiaceae	Jatrophihabitans
4	Bacteria	Proteobacteria	Gammaproteobacteria	Betaproteobacteriales	Nitrosomonadaceae	MND1
4	Bacteria	Actinobacteria	Actinobacteria	Micrococcales	Microbacteriaceae	Leifsonia
4	Bacteria	Actinobacteria	Actinobacteria	Micrococcales	Microbacteriaceae	Leifsonia
4	Bacteria	Proteobacteria	Alphaproteobacteria	Rhodospirillales	Rhodospirillaceae	uncultured
4	Bacteria	Planctomycetes	Planctomycetacia	Pirellulales	Pirellulaceae	uncultured
4	Bacteria	Planctomycetes	Planctomycetacia	Pirellulales	Pirellulaceae	uncultured
4	Bacteria	Bacteroidetes	Bacteroidia	Chitinophagales	Chitinophagaceae
4	Bacteria	Actinobacteria	Actinobacteria	Micromonosporales	Micromonosporaceae
4	Bacteria	Planctomycetes	Planctomycetacia	Planctomycetales	uncultured
4	Bacteria	Planctomycetes	Planctomycetacia	Pirellulales	Pirellulaceae	uncultured
4	Bacteria	Actinobacteria	Thermoleophilia	Solirubrobacterales	67-14
4	Bacteria	Proteobacteria	Alphaproteobacteria	Micropepsales	Micropepsaceae	uncultured
4	Bacteria	Proteobacteria	Alphaproteobacteria	Micropepsales	Micropepsaceae	uncultured
4	Bacteria	Actinobacteria	Actinobacteria	Micromonosporales	Micromonosporaceae	Hamadaea	Hamadaea tsunoensis
4	Bacteria	Proteobacteria	Gammaproteobacteria	Gammaproteobacteria Incertae Sedis	Unknown Family	Acidibacter
4	Bacteria	Actinobacteria	Actinobacteria	Corynebacteriales	Mycobacteriaceae	Mycobacterium
4	Bacteria	Acidobacteria	Acidobacteriia	Acidobacteriales	Acidobacteriaceae (Subgroup 1)	uncultured	Acidobacteria bacterium AB60
4	Bacteria	Proteobacteria	Alphaproteobacteria	Rhizobiales	Hyphomicrobiaceae	Pedomicrobium
3	Bacteria	Proteobacteria	Alphaproteobacteria	Rhodospirillales	Rhodospirillaceae	uncultured
3	Bacteria	Proteobacteria	Alphaproteobacteria	Rhodospirillales	Rhodospirillaceae	uncultured
3	Bacteria	Actinobacteria	Actinobacteria	Frankiales	Sporichthyaceae	Sporichthya
3	Bacteria	Proteobacteria	Alphaproteobacteria	Reyranellales	Reyranellaceae	Reyranella
3	Bacteria	Acidobacteria	Acidobacteriia	Acidobacteriales	Acidobacteriaceae (Subgroup 1)	Edaphobacter
3	Bacteria	Acidobacteria	Acidobacteriia	Acidobacteriales	Acidobacteriaceae (Subgroup 1)	uncultured	uncultured Acidobacteriales bacterium
3	Archaea	Thaumarchaeota	Nitrososphaeria	Nitrosopumilales	Nitrosopumilaceae	Candidatus Nitrosotenuis	uncultured bacterium
3	Bacteria	Planctomycetes	Planctomycetacia	Isosphaerales	Isosphaeraceae
3	Bacteria	Actinobacteria	Thermoleophilia	Solirubrobacterales	Solirubrobacteraceae	Conexibacter
3	Bacteria	Planctomycetes	Phycisphaerae	Tepidisphaerales	WD2101 soil group
3	Bacteria	Proteobacteria	Alphaproteobacteria	uncultured	uncultured Bradyrhizobiaceae bacterium	uncultured Bradyrhizobiaceae bacterium	uncultured Bradyrhizobiaceae bacterium
3	Bacteria	Proteobacteria	Alphaproteobacteria	Rhizobiales	Xanthobacteraceae
3	Bacteria	Actinobacteria	Actinobacteria	Propionibacteriales	Nocardioidaceae	Nocardioides
3	Bacteria	Proteobacteria	Gammaproteobacteria	Xanthomonadales	Rhodanobacteraceae	Dokdonella
3	Bacteria	Proteobacteria	Gammaproteobacteria	Betaproteobacteriales	Nitrosomonadaceae	IS-44
3	Bacteria	Proteobacteria	Gammaproteobacteria	Xanthomonadales	Rhodanobacteraceae	Dyella
3	Bacteria	Acidobacteria	Acidobacteriia	Solibacterales	Solibacteraceae (Subgroup 3)	Bryobacter
3	Bacteria	Verrucomicrobia	Verrucomicrobiae	Opitutales	Opitutaceae	Opitutus
3	Bacteria	Acidobacteria	Acidobacteriia	Acidobacteriales	uncultured
3	Bacteria	Proteobacteria	Gammaproteobacteria	Gammaproteobacteria Incertae Sedis	Unknown Family	Acidibacter
3	Bacteria	Planctomycetes	Planctomycetacia	Planctomycetales	uncultured
3	Bacteria	Planctomycetes	Planctomycetacia	Planctomycetales	uncultured
3	Bacteria	Planctomycetes	Planctomycetacia	Planctomycetales	uncultured
3	Bacteria	Planctomycetes	Planctomycetacia	Planctomycetales	uncultured
3	Bacteria	Acidobacteria	Acidobacteriia	Solibacterales	Solibacteraceae (Subgroup 3)	Candidatus Solibacter
3	Bacteria	Planctomycetes	Planctomycetacia	Gemmatales	Gemmataceae	Gemmata	Gemmata sp. Fl1-1
3	Bacteria	Proteobacteria	Alphaproteobacteria	Micropepsales	Micropepsaceae	uncultured
3	Bacteria	Proteobacteria	Alphaproteobacteria	Rhizobiales	KF-JG30-B3
3	Bacteria	Firmicutes	Bacilli	Bacillales	Paenibacillaceae	Cohnella
3	Bacteria	Actinobacteria	Thermoleophilia	Solirubrobacterales	67-14	metagenome	metagenome
3	Bacteria	Planctomycetes	Phycisphaerae	Tepidisphaerales	WD2101 soil group
3	Bacteria	Proteobacteria	Alphaproteobacteria	Sphingomonadales	Sphingomonadaceae	Porphyrobacter
3	Bacteria	Proteobacteria	Alphaproteobacteria	Sphingomonadales	Sphingomonadaceae	Porphyrobacter
3	Bacteria	Planctomycetes	Planctomycetacia	Pirellulales	Pirellulaceae	Pir4 lineage	Planctomycetaceae bacterium LX124
3	Bacteria	Verrucomicrobia	Verrucomicrobiae	Pedosphaerales	Pedosphaeraceae	Pedosphaera	Pedosphaera parvula Ellin514
3	Bacteria	Planctomycetes	Planctomycetacia	Gemmatales	Gemmataceae	uncultured	uncultured Planctomycetia bacterium
3	Bacteria	Acidobacteria	Acidobacteriia	Solibacterales	Solibacteraceae (Subgroup 3)	Candidatus Solibacter
3	Bacteria	Planctomycetes	Planctomycetacia	Isosphaerales	Isosphaeraceae	Singulisphaera
3	Bacteria	Proteobacteria	Alphaproteobacteria	Rhodospirillales	Rhodospirillaceae	uncultured
3	Bacteria	Proteobacteria	Alphaproteobacteria	Rhodospirillales	Rhodospirillaceae	uncultured
3	Bacteria	Proteobacteria	Alphaproteobacteria	Sphingomonadales	Sphingomonadaceae
3	Bacteria	Planctomycetes	Planctomycetacia	Gemmatales	Gemmataceae	uncultured
3	Bacteria	Planctomycetes	Planctomycetacia	Planctomycetales	uncultured
3	Bacteria	Actinobacteria	Actinobacteria	Corynebacteriales	Mycobacteriaceae	Mycobacterium
3	Bacteria	Proteobacteria	Gammaproteobacteria	Gammaproteobacteria Incertae Sedis	Unknown Family	Acidibacter
3	Bacteria	Actinobacteria	Actinobacteria	Micromonosporales	Micromonosporaceae	Micromonospora	uncultured actinobacterium
3	Bacteria	Proteobacteria	Alphaproteobacteria	uncultured	bacterium Ellin6089	bacterium Ellin6089	bacterium Ellin6089
2	Bacteria	Proteobacteria	Alphaproteobacteria	Rhodospirillales	Rhodospirillaceae	uncultured
2	Bacteria	Proteobacteria	Alphaproteobacteria	Caulobacterales	Caulobacteraceae
2	Bacteria	Planctomycetes	Planctomycetacia	Isosphaerales	Isosphaeraceae
2	Bacteria	Planctomycetes	Planctomycetacia	Planctomycetales	uncultured
2	Bacteria	Acidobacteria	Acidobacteriia	Acidobacteriales	Acidobacteriaceae (Subgroup 1)	Edaphobacter
2	Bacteria	Cyanobacteria	Melainabacteria	Vampirovibrionales	uncultured bacterium	uncultured bacterium	uncultured bacterium
2	Bacteria	Proteobacteria	Alphaproteobacteria	Rhizobiales	Xanthobacteraceae	Pseudolabrys
2	Bacteria	Proteobacteria	Gammaproteobacteria	Betaproteobacteriales	Burkholderiaceae	Castellaniella
2	Bacteria	Proteobacteria	Gammaproteobacteria	Betaproteobacteriales	Burkholderiaceae	Castellaniella
2	Bacteria	Actinobacteria	Actinobacteria	Streptomycetales	Streptomycetaceae
2	Bacteria	Proteobacteria	Alphaproteobacteria	uncultured	uncultured Bradyrhizobiaceae bacterium	uncultured Bradyrhizobiaceae bacterium	uncultured Bradyrhizobiaceae bacterium
2	Bacteria	Proteobacteria	Alphaproteobacteria	Micropepsales	Micropepsaceae	uncultured
2	Bacteria	Proteobacteria	Deltaproteobacteria	Oligoflexales	0319-6G20	uncultured Syntrophobacteraceae bacterium	uncultured Syntrophobacteraceae bacterium
2	Bacteria	Proteobacteria	Gammaproteobacteria	Betaproteobacteriales	Burkholderiaceae	Cupriavidus
2	Bacteria	Planctomycetes	Phycisphaerae	Tepidisphaerales	CPla-3 termite group
2	Bacteria	Armatimonadetes	Fimbriimonadia	Fimbriimonadales	Fimbriimonadaceae
2	Bacteria	Planctomycetes	Planctomycetacia	Gemmatales	Gemmataceae	Gemmata
2	Bacteria	Acidobacteria	Acidobacteriia	Solibacterales	Solibacteraceae (Subgroup 3)	Bryobacter
2	Bacteria	Verrucomicrobia	Verrucomicrobiae	Opitutales	Opitutaceae	Opitutus
2	Bacteria	Proteobacteria	Alphaproteobacteria	Elsterales	uncultured
2	Bacteria	Acidobacteria	Holophagae	Subgroup 7	uncultured candidate division OS-K bacterium	uncultured candidate division OS-K bacterium	uncultured candidate division OS-K bacterium
2	Bacteria	Acidobacteria	Acidobacteriia	Acidobacteriales	uncultured
2	Bacteria	Proteobacteria	Alphaproteobacteria	Rhizobiales	Rhizobiales Incertae Sedis	Nordella	Nordella oligomobilis
2	Bacteria	Proteobacteria	Alphaproteobacteria	Micropepsales	Micropepsaceae	uncultured
2	Bacteria	Planctomycetes	Planctomycetacia	Planctomycetales	uncultured
2	Bacteria	Acidobacteria	Acidobacteriia	Solibacterales	Solibacteraceae (Subgroup 3)	Candidatus Solibacter
2	Bacteria	Acidobacteria	Acidobacteriia	Solibacterales	Solibacteraceae (Subgroup 3)	Candidatus Solibacter
2	Bacteria	Proteobacteria	Deltaproteobacteria	Myxococcales	Haliangiaceae	Haliangium
2	Bacteria	Proteobacteria	Deltaproteobacteria	Myxococcales	Haliangiaceae	Haliangium
2	Bacteria	Proteobacteria	Alphaproteobacteria	Caulobacterales	Caulobacteraceae
2	Bacteria	Planctomycetes	Planctomycetacia	Gemmatales	Gemmataceae	Fimbriiglobus	uncultured bacterium
2	Bacteria	Planctomycetes	Planctomycetacia	Gemmatales	Gemmataceae	Gemmata
2	Bacteria	Planctomycetes	Planctomycetacia	Gemmatales	Gemmataceae	Gemmata
2	Bacteria	Actinobacteria	Thermoleophilia	Gaiellales	uncultured
2	Bacteria	Acidobacteria	Acidobacteriia	Solibacterales	Solibacteraceae (Subgroup 3)	Candidatus Solibacter
2	Bacteria	Firmicutes	Bacilli	Bacillales	Paenibacillaceae	Cohnella
2	Bacteria	Firmicutes	Bacilli	Bacillales	Paenibacillaceae	Cohnella
2	Bacteria	Actinobacteria	Actinobacteria	Corynebacteriales	Mycobacteriaceae	Mycobacterium
2	Bacteria	Actinobacteria	Thermoleophilia	Solirubrobacterales	67-14	metagenome	metagenome
2	Bacteria	Actinobacteria	Thermoleophilia	Solirubrobacterales	67-14	metagenome	metagenome
2	Bacteria	Proteobacteria	Gammaproteobacteria	Xanthomonadales	Xanthomonadaceae	Luteimonas
2	Bacteria	Proteobacteria	Gammaproteobacteria	Xanthomonadales	Xanthomonadaceae	Luteimonas
2	Bacteria	Proteobacteria	Alphaproteobacteria	Rhizobiales	Beijerinckiaceae	Roseiarcus
2	Bacteria	Proteobacteria	Alphaproteobacteria	Sphingomonadales	Sphingomonadaceae	Porphyrobacter
2	Bacteria	Actinobacteria	Actinobacteria	Propionibacteriales	Nocardioidaceae
2	Bacteria	WPS-2	uncultured forest soil bacterium	uncultured forest soil bacterium	uncultured forest soil bacterium	uncultured forest soil bacterium	uncultured forest soil bacterium
2	Bacteria	Proteobacteria	Deltaproteobacteria	Myxococcales	BIrii41
2	Bacteria	Planctomycetes	Planctomycetacia	Pirellulales	Pirellulaceae	uncultured
2	Bacteria	Planctomycetes	Planctomycetacia	Isosphaerales	Isosphaeraceae	uncultured	uncultured soil bacterium
2	Bacteria	Bacteroidetes	Bacteroidia	Flavobacteriales	Crocinitomicaceae	Fluviicola
2	Bacteria	Chloroflexi	Chloroflexia	Thermomicrobiales	JG30-KF-CM45
2	Bacteria	Chloroflexi	Chloroflexia	Thermomicrobiales	JG30-KF-CM45
2	Bacteria	Actinobacteria	Acidimicrobiia	IMCC26256	uncultured Ferrimicrobium sp.	uncultured Ferrimicrobium sp.	uncultured Ferrimicrobium sp.
2	Bacteria	Actinobacteria	Acidimicrobiia	IMCC26256	uncultured Ferrimicrobium sp.	uncultured Ferrimicrobium sp.	uncultured Ferrimicrobium sp.
2	Bacteria	Proteobacteria	Alphaproteobacteria	Rhizobiales	Xanthobacteraceae	uncultured
2	Bacteria	Bacteroidetes	Bacteroidia	Cytophagales	Spirosomaceae	Dyadobacter
2	Bacteria	Chloroflexi	KD4-96	uncultured bacterium	uncultured bacterium	uncultured bacterium	uncultured bacterium
2	Bacteria	Planctomycetes	Planctomycetacia	Isosphaerales	Isosphaeraceae	Singulisphaera
2	Bacteria	Planctomycetes	Planctomycetacia	Isosphaerales	Isosphaeraceae	Singulisphaera
2	Bacteria	Proteobacteria	Alphaproteobacteria	Rhizobiales	Hyphomicrobiaceae
2	Bacteria	Planctomycetes	Planctomycetacia	Pirellulales	Pirellulaceae	uncultured
2	Bacteria	Planctomycetes	Planctomycetacia	Gemmatales	Gemmataceae	uncultured
2	Bacteria	Proteobacteria	Alphaproteobacteria	Sphingomonadales	Sphingomonadaceae	Sphingomonas
2	Bacteria	Actinobacteria	Thermoleophilia	Solirubrobacterales	67-14	metagenome	metagenome
2	Bacteria	Proteobacteria	Alphaproteobacteria	Sphingomonadales	Sphingomonadaceae	Sphingomonas
2	Bacteria	Planctomycetes	Planctomycetacia	Gemmatales	Gemmataceae	Gemmata
2	Bacteria	Proteobacteria	Alphaproteobacteria	Micropepsales	Micropepsaceae	uncultured
2	Bacteria	Armatimonadetes	Chthonomonadetes	Chthonomonadales	uncultured bacterium	uncultured bacterium	uncultured bacterium
2	Bacteria	Proteobacteria	Deltaproteobacteria	Myxococcales	BIrii41
2	Bacteria	Chloroflexi	Ktedonobacteria	Ktedonobacterales	JG30-KF-AS9	uncultured bacterium	uncultured bacterium
2	Bacteria	Planctomycetes	Planctomycetacia	Gemmatales	Gemmataceae	Gemmata	Gemmata sp. Ha1-2
2	Bacteria	Actinobacteria	Thermoleophilia	Gaiellales	Gaiellaceae	Gaiella
2	Bacteria	Proteobacteria	Deltaproteobacteria	Myxococcales	Archangiaceae
2	Bacteria	Acidobacteria	Acidobacteriia	Acidobacteriales	Acidobacteriaceae (Subgroup 1)	uncultured	Acidobacteria bacterium AB60
2	Bacteria	Proteobacteria	Alphaproteobacteria	Rhizobiales	KF-JG30-B3
2	Bacteria	Actinobacteria	Thermoleophilia	Solirubrobacterales	67-14
2	Bacteria	Proteobacteria	Alphaproteobacteria	Rhizobiales	Labraceae	Labrys
1	Bacteria	Actinobacteria	Actinobacteria	Micromonosporales	Micromonosporaceae
1	Bacteria	Proteobacteria	Alphaproteobacteria	Micropepsales	Micropepsaceae	uncultured
1	Bacteria	Proteobacteria	Gammaproteobacteria	Betaproteobacteriales	Burkholderiaceae	Burkholderia-Caballeronia-Paraburkholderia
1	Bacteria	Actinobacteria	Actinobacteria	Frankiales	Geodermatophilaceae	Geodermatophilus
1	Bacteria	Planctomycetes	Planctomycetacia	Pirellulales	Pirellulaceae	Pir4 lineage	Planctomycetaceae bacterium LX124
1	Bacteria	Planctomycetes	BD7-11	uncultured bacterium	uncultured bacterium	uncultured bacterium	uncultured bacterium
1	Bacteria	Acidobacteria	Acidobacteriia	Solibacterales	Solibacteraceae (Subgroup 3)	Candidatus Solibacter
1	Bacteria	Actinobacteria	Thermoleophilia	Solirubrobacterales	67-14
1	Bacteria	Planctomycetes	Planctomycetacia	Isosphaerales	Isosphaeraceae	Singulisphaera
1	Bacteria	Planctomycetes	BD7-11	uncultured bacterium	uncultured bacterium	uncultured bacterium	uncultured bacterium
1	Bacteria	Actinobacteria	Actinobacteria	Corynebacteriales	Mycobacteriaceae	Mycobacterium
1	Bacteria	Proteobacteria	Alphaproteobacteria	Micropepsales	Micropepsaceae	uncultured
1	Bacteria	Planctomycetes	Planctomycetacia	Isosphaerales	Isosphaeraceae	Singulisphaera
1	Bacteria	Actinobacteria	Actinobacteria	Micrococcales	Microbacteriaceae
1	Bacteria	Proteobacteria	Alphaproteobacteria	Rhizobiales	Hyphomicrobiaceae	Hyphomicrobium
1	Bacteria	Planctomycetes	Planctomycetacia	Pirellulales	Pirellulaceae	uncultured
1	Bacteria	Actinobacteria	Actinobacteria	Frankiales	Frankiaceae	Jatrophihabitans
1	Bacteria	Actinobacteria	Actinobacteria	Frankiales	Frankiaceae	Jatrophihabitans
1	Bacteria	Proteobacteria	Alphaproteobacteria	Rhizobiales	Xanthobacteraceae	uncultured
1	Bacteria	Actinobacteria	Actinobacteria	Propionibacteriales	Nocardioidaceae	Nocardioides
1	Bacteria	Proteobacteria	Deltaproteobacteria	Myxococcales	BIrii41	uncultured proteobacterium	uncultured proteobacterium
1	Bacteria	Planctomycetes	Planctomycetacia	Isosphaerales	Isosphaeraceae	Singulisphaera
1	Bacteria	Proteobacteria	Alphaproteobacteria	Rhizobiales	Hyphomicrobiaceae
1	Bacteria	Proteobacteria	Alphaproteobacteria	Sphingomonadales	Sphingomonadaceae
1	Bacteria	Proteobacteria	Alphaproteobacteria	Sphingomonadales	Sphingomonadaceae
1	Bacteria	Proteobacteria	Alphaproteobacteria	Rhizobiales	Xanthobacteraceae
1	Bacteria	Actinobacteria	Thermoleophilia	Gaiellales	uncultured
1	Bacteria	Actinobacteria	Thermoleophilia	Solirubrobacterales	67-14	metagenome	metagenome
1	Bacteria	Actinobacteria	Thermoleophilia	Solirubrobacterales	67-14	metagenome	metagenome
1	Bacteria	Actinobacteria	Thermoleophilia	Solirubrobacterales	67-14
1	Bacteria	Proteobacteria	Alphaproteobacteria	Rhizobiales	Hyphomicrobiaceae	Hyphomicrobium
1	Bacteria	Actinobacteria	Thermoleophilia	Gaiellales	Gaiellaceae	Gaiella
1	Bacteria	Actinobacteria	Thermoleophilia	Solirubrobacterales	67-14
