## Supplemental Figs and Files zip for "Effects of Inbreeding on Microbial Community Diversity of *Zea mays*": Hybridtaxonomy.txt

12097	Bacteria	Proteobacteria	Gammaproteobacteria	Betaproteobacteriales	Burkholderiaceae	Burkholderia-Caballeronia-Paraburkholderia
4173	Bacteria	Bacteroidetes	Bacteroidia	Sphingobacteriales	Sphingobacteriaceae	Pedobacter
2822	Bacteria	Bacteroidetes	Bacteroidia	Flavobacteriales	Weeksellaceae	Chryseobacterium
2807	Bacteria	Proteobacteria	Gammaproteobacteria	Pseudomonadales	Moraxellaceae	Acinetobacter
2248	Bacteria	Proteobacteria	Alphaproteobacteria	Rhizobiales	Rhizobiaceae	Allorhizobium-Neorhizobium-Pararhizobium-Rhizobium
1795	Bacteria	Bacteroidetes	Bacteroidia	Flavobacteriales	Weeksellaceae	Chryseobacterium
1729	Bacteria	Bacteroidetes	Bacteroidia	Flavobacteriales	Weeksellaceae	Chryseobacterium
1699	Bacteria	Proteobacteria	Alphaproteobacteria	Rhizobiales	Rhizobiaceae
1647	Bacteria	Proteobacteria	Alphaproteobacteria	Sphingomonadales	Sphingomonadaceae	Sphingomonas
1545	Bacteria	Proteobacteria	Gammaproteobacteria	Pseudomonadales	Moraxellaceae	Acinetobacter
1322	Bacteria	Bacteroidetes	Bacteroidia	Flavobacteriales	Weeksellaceae	Chryseobacterium
1003	Bacteria	Proteobacteria	Gammaproteobacteria	Betaproteobacteriales	Burkholderiaceae
877	Bacteria	Proteobacteria	Alphaproteobacteria	Rhizobiales	Rhizobiaceae
855	Bacteria	Bacteroidetes	Bacteroidia	Sphingobacteriales	Sphingobacteriaceae	Pedobacter
828	Bacteria	Proteobacteria	Gammaproteobacteria	Pseudomonadales	Moraxellaceae	Acinetobacter
817	Bacteria	Proteobacteria	Gammaproteobacteria	Pseudomonadales	Moraxellaceae	Acinetobacter
802	Bacteria	Actinobacteria	Actinobacteria	Kineosporiales	Kineosporiaceae	Quadrisphaera
767	Bacteria	Actinobacteria	Actinobacteria	Micrococcales	Microbacteriaceae
761	Bacteria	Proteobacteria	Alphaproteobacteria	Sphingomonadales	Sphingomonadaceae	Sphingomonas
735	Bacteria	Bacteroidetes	Bacteroidia	Flavobacteriales	Weeksellaceae	Chryseobacterium
715	Bacteria	Proteobacteria	Alphaproteobacteria	Rhizobiales	Rhizobiaceae	Allorhizobium-Neorhizobium-Pararhizobium-Rhizobium
710	Bacteria	Proteobacteria	Gammaproteobacteria	Pseudomonadales	Moraxellaceae	Acinetobacter
696	Bacteria	Proteobacteria	Gammaproteobacteria	Pseudomonadales	Moraxellaceae	Acinetobacter
631	Bacteria	Proteobacteria	Alphaproteobacteria	Azospirillales	Azospirillaceae	Azospirillum
624	Bacteria	Bacteroidetes	Bacteroidia	Sphingobacteriales	Sphingobacteriaceae	Pedobacter
618	Bacteria	Proteobacteria	Gammaproteobacteria	Pseudomonadales	Moraxellaceae	Acinetobacter
607	Bacteria	Actinobacteria	Actinobacteria	Kineosporiales	Kineosporiaceae	Quadrisphaera
552	Bacteria	Bacteroidetes	Bacteroidia	Flavobacteriales	Weeksellaceae	Chryseobacterium
546	Bacteria	Proteobacteria	Gammaproteobacteria	Betaproteobacteriales	Burkholderiaceae
533	Bacteria	Proteobacteria	Gammaproteobacteria	Pseudomonadales	Pseudomonadaceae	Pseudomonas
513	Bacteria	Proteobacteria	Alphaproteobacteria	Rhizobiales	Beijerinckiaceae	Methylobacterium
507	Bacteria	Actinobacteria	Actinobacteria	Kineosporiales	Kineosporiaceae	Quadrisphaera
479	Bacteria	Proteobacteria	Alphaproteobacteria	Sphingomonadales	Sphingomonadaceae	Sphingomonas
455	Bacteria	Proteobacteria	Alphaproteobacteria	Rhizobiales	Rhizobiaceae
452	Bacteria	Proteobacteria	Alphaproteobacteria	Sphingomonadales	Sphingomonadaceae	Sphingomonas
449	Bacteria	Proteobacteria	Gammaproteobacteria	Betaproteobacteriales	Burkholderiaceae
447	Bacteria	Proteobacteria	Gammaproteobacteria	Betaproteobacteriales	Burkholderiaceae
441	Bacteria	Proteobacteria	Gammaproteobacteria	Pseudomonadales	Moraxellaceae	Acinetobacter
440	Bacteria	Actinobacteria	Actinobacteria	Kineosporiales	Kineosporiaceae	Quadrisphaera
439	Bacteria	Actinobacteria	Actinobacteria	Kineosporiales	Kineosporiaceae	Quadrisphaera
430	Bacteria	Proteobacteria	Gammaproteobacteria	Pseudomonadales	Moraxellaceae	Acinetobacter
403	Bacteria	Proteobacteria	Gammaproteobacteria	Betaproteobacteriales	Burkholderiaceae
401	Bacteria	Proteobacteria	Alphaproteobacteria	Rhizobiales	Rhizobiaceae	Allorhizobium-Neorhizobium-Pararhizobium-Rhizobium
398	Bacteria	Proteobacteria	Alphaproteobacteria	Rhizobiales	Beijerinckiaceae	Methylobacterium
347	Bacteria	Proteobacteria	Gammaproteobacteria	Pseudomonadales	Moraxellaceae	Acinetobacter
344	Bacteria	Proteobacteria	Alphaproteobacteria	Rhizobiales	Rhizobiaceae
331	Bacteria	Proteobacteria	Gammaproteobacteria	Betaproteobacteriales	Burkholderiaceae
303	Bacteria	Proteobacteria	Alphaproteobacteria	Sphingomonadales	Sphingomonadaceae	Sphingomonas
301	Bacteria	Bacteroidetes	Bacteroidia	Cytophagales	Spirosomaceae	Spirosoma	Spirosoma oryzae
299	Bacteria	Proteobacteria	Alphaproteobacteria	Azospirillales	Azospirillaceae	Azospirillum
298	Bacteria	Bacteroidetes	Bacteroidia	Sphingobacteriales	Sphingobacteriaceae	Sphingobacterium
293	Bacteria	Proteobacteria	Gammaproteobacteria	Pseudomonadales	Moraxellaceae	Acinetobacter
292	Bacteria	Proteobacteria	Gammaproteobacteria	Xanthomonadales	Rhodanobacteraceae	Luteibacter
291	Bacteria	Actinobacteria	Actinobacteria	Frankiales	Nakamurellaceae	Nakamurella
281	Archaea	Thaumarchaeota	Nitrososphaeria	Nitrososphaerales	Nitrososphaeraceae	Candidatus Nitrocosmicus
278	Bacteria	Proteobacteria	Gammaproteobacteria	Betaproteobacteriales	Burkholderiaceae
278	Bacteria	Proteobacteria	Gammaproteobacteria	Betaproteobacteriales	Methylophilaceae	Methylophilus
275	Bacteria	Actinobacteria	Actinobacteria	Micrococcales	Microbacteriaceae
259	Bacteria	Bacteroidetes	Bacteroidia	Sphingobacteriales	Sphingobacteriaceae	Pedobacter
252	Bacteria	Proteobacteria	Gammaproteobacteria	Pseudomonadales	Pseudomonadaceae	Pseudomonas
248	Bacteria	Proteobacteria	Gammaproteobacteria	Betaproteobacteriales	Burkholderiaceae	Herbaspirillum
245	Bacteria	Proteobacteria	Alphaproteobacteria	Rhizobiales	Rhizobiaceae	Allorhizobium-Neorhizobium-Pararhizobium-Rhizobium
241	Bacteria	Proteobacteria	Alphaproteobacteria	Rhizobiales	Rhizobiaceae
239	Bacteria	Actinobacteria	Actinobacteria	Frankiales	Nakamurellaceae	Nakamurella
237	Bacteria	Actinobacteria	Actinobacteria	Frankiales	Nakamurellaceae	Nakamurella
232	Bacteria	Proteobacteria	Alphaproteobacteria	Rhizobiales	Rhizobiaceae	Allorhizobium-Neorhizobium-Pararhizobium-Rhizobium
220	Bacteria	Actinobacteria	Actinobacteria	Micrococcales	Microbacteriaceae
216	Bacteria	Proteobacteria	Gammaproteobacteria	Betaproteobacteriales	Burkholderiaceae
210	Bacteria	Proteobacteria	Alphaproteobacteria	Rhizobiales	Beijerinckiaceae
210	Bacteria	Bacteroidetes	Bacteroidia	Sphingobacteriales	Sphingobacteriaceae	Sphingobacterium
209	Bacteria	Actinobacteria	Actinobacteria	Kineosporiales	Kineosporiaceae	Quadrisphaera
196	Bacteria	Actinobacteria	Actinobacteria	Kineosporiales	Kineosporiaceae	Quadrisphaera
192	Bacteria	Proteobacteria	Gammaproteobacteria	Pseudomonadales	Moraxellaceae	Acinetobacter
192	Bacteria	Bacteroidetes	Bacteroidia	Sphingobacteriales	Sphingobacteriaceae	Pedobacter
187	Bacteria	Proteobacteria	Gammaproteobacteria	Betaproteobacteriales	Burkholderiaceae
183	Bacteria	Actinobacteria	Actinobacteria	Frankiales	Nakamurellaceae	Nakamurella
180	Bacteria	Proteobacteria	Alphaproteobacteria	Sphingomonadales	Sphingomonadaceae	Sphingomonas
180	Bacteria	Bacteroidetes	Bacteroidia	Flavobacteriales	Weeksellaceae	Chryseobacterium
178	Bacteria	Proteobacteria	Gammaproteobacteria	Pseudomonadales	Pseudomonadaceae	Pseudomonas
177	Bacteria	Proteobacteria	Alphaproteobacteria	Rhizobiales	Rhizobiaceae
176	Bacteria	Actinobacteria	Actinobacteria	Micrococcales	Microbacteriaceae
169	Bacteria	Proteobacteria	Alphaproteobacteria	Rhizobiales	Rhizobiaceae	Allorhizobium-Neorhizobium-Pararhizobium-Rhizobium
165	Bacteria	Bacteroidetes	Bacteroidia	Sphingobacteriales	Sphingobacteriaceae	Pedobacter
164	Bacteria	Proteobacteria	Gammaproteobacteria	Betaproteobacteriales	Burkholderiaceae
162	Bacteria	Planctomycetes	Planctomycetacia	Gemmatales	Gemmataceae	uncultured
155	Bacteria	Bacteroidetes	Bacteroidia	Cytophagales	Spirosomaceae	Spirosoma	Spirosoma oryzae
154	Bacteria	Proteobacteria	Gammaproteobacteria	Xanthomonadales	Rhodanobacteraceae	Luteibacter
153	Bacteria	Proteobacteria	Gammaproteobacteria	Betaproteobacteriales	Burkholderiaceae	Herbaspirillum
144	Bacteria	Proteobacteria	Gammaproteobacteria	Betaproteobacteriales	Burkholderiaceae
143	Bacteria	Actinobacteria	Thermoleophilia	Gaiellales	uncultured
142	Bacteria	Proteobacteria	Alphaproteobacteria	Sphingomonadales	Sphingomonadaceae	Sphingomonas
137	Bacteria	Actinobacteria	Actinobacteria	Micrococcales	Microbacteriaceae
132	Bacteria	Proteobacteria	Gammaproteobacteria	Betaproteobacteriales	Burkholderiaceae
129	Bacteria	Proteobacteria	Gammaproteobacteria	Betaproteobacteriales	Burkholderiaceae	Herbaspirillum
127	Bacteria	Actinobacteria	Actinobacteria	Frankiales	Nakamurellaceae	Nakamurella
126	Bacteria	Actinobacteria	Actinobacteria	Frankiales	Nakamurellaceae	Nakamurella
124	Bacteria	Bacteroidetes	Bacteroidia	Flavobacteriales	Crocinitomicaceae	Fluviicola
121	Bacteria	Proteobacteria	Gammaproteobacteria	Pseudomonadales	Moraxellaceae	Acinetobacter
119	Bacteria	Bacteroidetes	Bacteroidia	Sphingobacteriales	Sphingobacteriaceae	Pedobacter
117	Bacteria	Proteobacteria	Alphaproteobacteria	Rhizobiales	Rhizobiaceae	Allorhizobium-Neorhizobium-Pararhizobium-Rhizobium
114	Bacteria	Bacteroidetes	Bacteroidia	Cytophagales	Spirosomaceae	Spirosoma	Spirosoma oryzae
111	Bacteria	Rokubacteria	NC10	Rokubacteriales	uncultured candidate division SPAM bacterium	uncultured candidate division SPAM bacterium	uncultured candidate division SPAM bacterium
106	Bacteria	Actinobacteria	Actinobacteria	Micrococcales	Microbacteriaceae
105	Bacteria	Proteobacteria	Alphaproteobacteria	Rhizobiales	Rhizobiaceae
105	Bacteria	Proteobacteria	Gammaproteobacteria	Xanthomonadales	Xanthomonadaceae	Lysobacter
104	Bacteria	Proteobacteria	Alphaproteobacteria	Sphingomonadales	Sphingomonadaceae	Sphingomonas
101	Bacteria	Proteobacteria	Alphaproteobacteria	Rhizobiales	Rhizobiaceae	Allorhizobium-Neorhizobium-Pararhizobium-Rhizobium
100	Bacteria	Actinobacteria	Actinobacteria	Micrococcales	Microbacteriaceae
96	Bacteria	Proteobacteria	Alphaproteobacteria	Sphingomonadales	Sphingomonadaceae	Sphingomonas
96	Bacteria	Proteobacteria	Gammaproteobacteria	Betaproteobacteriales	Burkholderiaceae
95	Bacteria	Proteobacteria	Gammaproteobacteria	Pseudomonadales	Moraxellaceae	Acinetobacter
95	Bacteria	Bacteroidetes	Bacteroidia	Flavobacteriales	Weeksellaceae	Chryseobacterium
94	Bacteria	Actinobacteria	Actinobacteria	Corynebacteriales	Corynebacteriaceae	Corynebacterium 1
92	Bacteria	Proteobacteria	Gammaproteobacteria	Xanthomonadales	Rhodanobacteraceae	Luteibacter
89	Bacteria	Proteobacteria	Alphaproteobacteria	Rhizobiales	Beijerinckiaceae	Methylobacterium
89	Bacteria	Proteobacteria	Alphaproteobacteria	Sphingomonadales	Sphingomonadaceae	Sphingomonas
87	Bacteria	Actinobacteria	Actinobacteria	Kineosporiales	Kineosporiaceae	Quadrisphaera
84	Bacteria	Proteobacteria	Alphaproteobacteria	Azospirillales	Azospirillaceae	Azospirillum
84	Bacteria	Planctomycetes	Planctomycetacia	Pirellulales	Pirellulaceae	uncultured
84	Bacteria	Proteobacteria	Gammaproteobacteria	Betaproteobacteriales	Burkholderiaceae	Herbaspirillum
82	Bacteria	Actinobacteria	Actinobacteria	Corynebacteriales	Nocardiaceae	Rhodococcus
81	Bacteria	Proteobacteria	Gammaproteobacteria	Xanthomonadales	Rhodanobacteraceae	Luteibacter
80	Bacteria	Proteobacteria	Gammaproteobacteria	Xanthomonadales	Rhodanobacteraceae	Rhodanobacter	uncultured Xanthomonadaceae bacterium
80	Bacteria	Proteobacteria	Gammaproteobacteria	Betaproteobacteriales	Burkholderiaceae
79	Bacteria	Bacteroidetes	Bacteroidia	Flavobacteriales	Weeksellaceae	Chryseobacterium
76	Bacteria	Proteobacteria	Alphaproteobacteria	Rhizobiales	Beijerinckiaceae	Methylobacterium
75	Bacteria	Bacteroidetes	Bacteroidia	Flavobacteriales	Weeksellaceae	Chryseobacterium
74	Bacteria	Proteobacteria	Alphaproteobacteria	Rhizobiales	Rhizobiaceae
74	Bacteria	Deinococcus-Thermus	Deinococci	Deinococcales	Deinococcaceae	Deinococcus
73	Bacteria	Proteobacteria	Alphaproteobacteria	Azospirillales	Azospirillaceae	Azospirillum
73	Bacteria	Actinobacteria	Actinobacteria	Micrococcales	Microbacteriaceae
72	Bacteria	Proteobacteria	Gammaproteobacteria	Betaproteobacteriales	SC-I-84
72	Bacteria	Actinobacteria	Actinobacteria	Micrococcales	Micrococcaceae
71	Bacteria	Proteobacteria	Gammaproteobacteria	Pseudomonadales	Pseudomonadaceae	Pseudomonas
68	Bacteria	Proteobacteria	Alphaproteobacteria	Azospirillales	Azospirillaceae	Azospirillum
67	Bacteria	Proteobacteria	Gammaproteobacteria	Betaproteobacteriales	Methylophilaceae	Methylophilus
66	Bacteria	Chloroflexi	Chloroflexia	Thermomicrobiales	JG30-KF-CM45
66	Bacteria	Proteobacteria	Alphaproteobacteria	Rhizobiales	Rhizobiaceae	Allorhizobium-Neorhizobium-Pararhizobium-Rhizobium
62	Bacteria	Actinobacteria	Actinobacteria	Corynebacteriales	Mycobacteriaceae	Mycobacterium
60	Bacteria	Actinobacteria	Actinobacteria	Kineosporiales	Kineosporiaceae	Quadrisphaera
59	Bacteria	Proteobacteria	Gammaproteobacteria	Betaproteobacteriales	Burkholderiaceae	Massilia
57	Bacteria	Proteobacteria	Alphaproteobacteria	Rhizobiales	Beijerinckiaceae	Methylobacterium
57	Bacteria	Proteobacteria	Gammaproteobacteria	Betaproteobacteriales	Burkholderiaceae
56	Bacteria	Proteobacteria	Gammaproteobacteria	Pseudomonadales	Moraxellaceae	Acinetobacter
55	Bacteria	Bacteroidetes	Bacteroidia	Sphingobacteriales	Sphingobacteriaceae	Mucilaginibacter
52	Bacteria	Bacteroidetes	Bacteroidia	Flavobacteriales	Weeksellaceae	Chryseobacterium
51	Bacteria	Actinobacteria	Actinobacteria	Corynebacteriales	Corynebacteriaceae	Corynebacterium 1
49	Bacteria	Proteobacteria	Gammaproteobacteria	Betaproteobacteriales	Burkholderiaceae
49	Bacteria	Actinobacteria	Actinobacteria	Frankiales	Nakamurellaceae	Nakamurella
49	Bacteria	Deinococcus-Thermus	Deinococci	Deinococcales	Deinococcaceae	Deinococcus
48	Bacteria	Proteobacteria	Gammaproteobacteria	Betaproteobacteriales	Burkholderiaceae	Herbaspirillum
46	Bacteria	Actinobacteria	Actinobacteria	Micrococcales	Microbacteriaceae
45	Bacteria	Proteobacteria	Gammaproteobacteria	Betaproteobacteriales	Burkholderiaceae
45	Bacteria	Proteobacteria	Gammaproteobacteria	Betaproteobacteriales	Burkholderiaceae	Achromobacter
44	Bacteria	Proteobacteria	Alphaproteobacteria	Rhizobiales	Beijerinckiaceae	Methylobacterium
43	Bacteria	Proteobacteria	Gammaproteobacteria	Betaproteobacteriales	Burkholderiaceae	Massilia
43	Bacteria	Proteobacteria	Gammaproteobacteria	Betaproteobacteriales	Burkholderiaceae	Massilia
42	Bacteria	Proteobacteria	Alphaproteobacteria	Rhizobiales	Beijerinckiaceae	Methylobacterium
42	Bacteria	Proteobacteria	Alphaproteobacteria	Rhizobiales	Beijerinckiaceae	Methylobacterium
42	Bacteria	Proteobacteria	Alphaproteobacteria	Rhizobiales	Rhizobiaceae	Allorhizobium-Neorhizobium-Pararhizobium-Rhizobium
41	Bacteria	Proteobacteria	Gammaproteobacteria	Pseudomonadales	Pseudomonadaceae	Pseudomonas
40	Bacteria	Proteobacteria	Gammaproteobacteria	Betaproteobacteriales	Burkholderiaceae
39	Bacteria	Proteobacteria	Gammaproteobacteria	Betaproteobacteriales	Burkholderiaceae
39	Bacteria	Bacteroidetes	Bacteroidia	Sphingobacteriales	Sphingobacteriaceae	Pedobacter
38	Bacteria	Proteobacteria	Alphaproteobacteria	Azospirillales	Azospirillaceae	Azospirillum
38	Bacteria	Proteobacteria	Gammaproteobacteria	Pseudomonadales	Pseudomonadaceae	Pseudomonas
36	Bacteria	Proteobacteria	Alphaproteobacteria	Rhizobiales	Rhizobiaceae	Allorhizobium-Neorhizobium-Pararhizobium-Rhizobium
35	Bacteria	Bacteroidetes	Bacteroidia	Sphingobacteriales	Sphingobacteriaceae	Pedobacter
34	Bacteria	Actinobacteria	Actinobacteria	Propionibacteriales	Nocardioidaceae
32	Bacteria	Proteobacteria	Gammaproteobacteria	Pseudomonadales	Moraxellaceae	Acinetobacter
32	Bacteria	Proteobacteria	Gammaproteobacteria	Betaproteobacteriales	Burkholderiaceae
32	Archaea	Thaumarchaeota	Nitrososphaeria	Nitrososphaerales	Nitrososphaeraceae	Candidatus Nitrocosmicus
32	Bacteria	Actinobacteria	Actinobacteria	Corynebacteriales	Corynebacteriaceae	Corynebacterium 1
31	Bacteria	Bacteroidetes	Bacteroidia	Chitinophagales	Chitinophagaceae	Terrimonas
31	Bacteria	Proteobacteria	Gammaproteobacteria	Betaproteobacteriales	Burkholderiaceae
31	Bacteria	Bacteroidetes	Bacteroidia	Cytophagales	Spirosomaceae	Spirosoma	Spirosoma oryzae
30	Bacteria	Bacteroidetes	Bacteroidia	Chitinophagales	Chitinophagaceae	Terrimonas
30	Bacteria	Proteobacteria	Gammaproteobacteria	Betaproteobacteriales	Burkholderiaceae
30	Bacteria	Proteobacteria	Alphaproteobacteria	Rhizobiales	Rhizobiaceae
29	Bacteria	Proteobacteria	Alphaproteobacteria	Sphingomonadales	Sphingomonadaceae	Sphingomonas
29	Bacteria	Bacteroidetes	Bacteroidia	Flavobacteriales	Crocinitomicaceae	Fluviicola
28	Bacteria	Proteobacteria	Alphaproteobacteria	Rhizobiales	Rhizobiaceae
28	Bacteria	Bacteroidetes	Bacteroidia	Sphingobacteriales	Sphingobacteriaceae	Sphingobacterium
28	Bacteria	Chloroflexi	Chloroflexia	Thermomicrobiales	JG30-KF-CM45	uncultured bacterium	uncultured bacterium
28	Bacteria	Bacteroidetes	Bacteroidia	Sphingobacteriales	Sphingobacteriaceae	Pedobacter
27	Bacteria	Proteobacteria	Alphaproteobacteria	Rhizobiales	Rhizobiaceae	Allorhizobium-Neorhizobium-Pararhizobium-Rhizobium
27	Bacteria	Proteobacteria	Gammaproteobacteria	Betaproteobacteriales	Burkholderiaceae	Herbaspirillum
26	Bacteria	Proteobacteria	Alphaproteobacteria	Rhizobiales	Beijerinckiaceae	Methylobacterium
26	Bacteria	Proteobacteria	Gammaproteobacteria	Betaproteobacteriales	Burkholderiaceae	Herbaspirillum
26	Bacteria	Proteobacteria	Alphaproteobacteria	Rhizobiales	Xanthobacteraceae
25	Bacteria	Actinobacteria	Actinobacteria	Micrococcales	Microbacteriaceae
24	Bacteria	Proteobacteria	Alphaproteobacteria	Sphingomonadales	Sphingomonadaceae	Sphingomonas
24	Bacteria	Bacteroidetes	Bacteroidia	Sphingobacteriales	Sphingobacteriaceae	Sphingobacterium
24	Bacteria	Proteobacteria	Gammaproteobacteria	Pseudomonadales	Pseudomonadaceae	Pseudomonas
24	Bacteria	Bacteroidetes	Bacteroidia	Flavobacteriales	Crocinitomicaceae	Fluviicola
24	Bacteria	Bacteroidetes	Bacteroidia	Sphingobacteriales	Sphingobacteriaceae	Pedobacter
23	Bacteria	Proteobacteria	Alphaproteobacteria	Rhizobiales	Rhizobiaceae	Allorhizobium-Neorhizobium-Pararhizobium-Rhizobium
23	Bacteria	Proteobacteria	Gammaproteobacteria	Betaproteobacteriales	Burkholderiaceae
23	Bacteria	Bacteroidetes	Bacteroidia	Flavobacteriales	Weeksellaceae	Chryseobacterium
22	Bacteria	Proteobacteria	Alphaproteobacteria	Rhizobiales	Rhizobiaceae
22	Bacteria	Bacteroidetes	Bacteroidia	Cytophagales	Spirosomaceae	Spirosoma	Spirosoma oryzae
22	Bacteria	Actinobacteria	Actinobacteria	Streptomycetales	Streptomycetaceae	Streptomyces
20	Bacteria	Proteobacteria	Gammaproteobacteria	Betaproteobacteriales	Burkholderiaceae	Herbaspirillum
20	Bacteria	Proteobacteria	Gammaproteobacteria	Betaproteobacteriales	Burkholderiaceae	Massilia
19	Bacteria	Proteobacteria	Alphaproteobacteria	Rhizobiales	Rhizobiaceae	Allorhizobium-Neorhizobium-Pararhizobium-Rhizobium
19	Bacteria	Actinobacteria	Actinobacteria	Frankiales	uncultured
19	Bacteria	Actinobacteria	Actinobacteria	Corynebacteriales	Nocardiaceae	Rhodococcus
19	Bacteria	Proteobacteria	Gammaproteobacteria	Betaproteobacteriales	Burkholderiaceae
19	Bacteria	Verrucomicrobia	Verrucomicrobiae	Verrucomicrobiales	Verrucomicrobiaceae	uncultured	uncultured Verrucomicrobia bacterium
19	Bacteria	Bacteroidetes	Bacteroidia	Flavobacteriales	Crocinitomicaceae	Fluviicola
19	Bacteria	Proteobacteria	Alphaproteobacteria	Rhizobiales	Rhizobiaceae	Allorhizobium-Neorhizobium-Pararhizobium-Rhizobium
18	Bacteria	Proteobacteria	Alphaproteobacteria	Rhizobiales	Rhizobiaceae	Allorhizobium-Neorhizobium-Pararhizobium-Rhizobium
18	Bacteria	Actinobacteria	Actinobacteria	Propionibacteriales	Nocardioidaceae	Nocardioides
17	Bacteria	Proteobacteria	Gammaproteobacteria	Betaproteobacteriales	Burkholderiaceae
17	Bacteria	Deinococcus-Thermus	Deinococci	Deinococcales	Deinococcaceae	Deinococcus
16	Bacteria	Proteobacteria	Gammaproteobacteria	Betaproteobacteriales	Burkholderiaceae
16	Bacteria	Planctomycetes	Planctomycetacia	Isosphaerales	Isosphaeraceae	uncultured	Singulisphaera sp. WX121
16	Bacteria	Actinobacteria	Actinobacteria	Micrococcales	Microbacteriaceae
16	Bacteria	Actinobacteria	Actinobacteria	Micrococcales	Microbacteriaceae
16	Bacteria	Bacteroidetes	Bacteroidia	Cytophagales	Spirosomaceae	Spirosoma	Spirosoma oryzae
15	Bacteria	Actinobacteria	Actinobacteria	Catenulisporales	Actinospicaceae	Actinospica
15	Bacteria	Proteobacteria	Alphaproteobacteria	Rhizobiales	Beijerinckiaceae	Methylobacterium
15	Bacteria	Proteobacteria	Alphaproteobacteria	Rhizobiales	Rhizobiaceae	Allorhizobium-Neorhizobium-Pararhizobium-Rhizobium
15	Bacteria	Bacteroidetes	Bacteroidia	Chitinophagales	Chitinophagaceae	Terrimonas
15	Bacteria	Proteobacteria	Gammaproteobacteria	Betaproteobacteriales	Burkholderiaceae
15	Bacteria	Proteobacteria	Alphaproteobacteria	Sphingomonadales	Sphingomonadaceae	Sphingomonas
15	Bacteria	Bacteroidetes	Bacteroidia	Sphingobacteriales	Sphingobacteriaceae	Sphingobacterium
15	Bacteria	Actinobacteria	Actinobacteria	Pseudonocardiales	Pseudonocardiaceae	Pseudonocardia
14	Bacteria	Proteobacteria	Gammaproteobacteria	Pseudomonadales	Pseudomonadaceae	Pseudomonas
13	Bacteria	Verrucomicrobia	Verrucomicrobiae	Chthoniobacterales	Chthoniobacteraceae	Chthoniobacter
13	Bacteria	Bacteroidetes	Bacteroidia	Cytophagales	Spirosomaceae	Spirosoma	Spirosoma oryzae
13	Bacteria	Proteobacteria	Gammaproteobacteria	Betaproteobacteriales	Burkholderiaceae	Herbaspirillum
13	Bacteria	Proteobacteria	Gammaproteobacteria	Pseudomonadales	Pseudomonadaceae	Pseudomonas
13	Bacteria	Proteobacteria	Alphaproteobacteria	Rhizobiales	Xanthobacteraceae
12	Bacteria	Actinobacteria	Acidimicrobiia	IMCC26256	uncultured Acidimicrobiales bacterium	uncultured Acidimicrobiales bacterium	uncultured Acidimicrobiales bacterium
12	Bacteria	Actinobacteria	Actinobacteria	Streptomycetales	Streptomycetaceae	Streptomyces
12	Bacteria	Proteobacteria	Alphaproteobacteria	Caulobacterales	Caulobacteraceae	Phenylobacterium
12	Bacteria	Proteobacteria	Gammaproteobacteria	Pseudomonadales	Pseudomonadaceae	Pseudomonas
12	Bacteria	Bacteroidetes	Bacteroidia	Flavobacteriales	Crocinitomicaceae	Fluviicola
12	Bacteria	Actinobacteria	Actinobacteria	Corynebacteriales	Mycobacteriaceae	Mycobacterium
12	Bacteria	Proteobacteria	Gammaproteobacteria	Xanthomonadales	Rhodanobacteraceae	Luteibacter
11	Bacteria	Proteobacteria	Alphaproteobacteria	Rhizobiales	Rhizobiaceae	Allorhizobium-Neorhizobium-Pararhizobium-Rhizobium
11	Bacteria	Proteobacteria	Alphaproteobacteria	Azospirillales	Azospirillaceae	Azospirillum
11	Bacteria	Firmicutes	Bacilli	Bacillales	Bacillaceae	Bacillus
11	Bacteria	Proteobacteria	Alphaproteobacteria	Rhizobiales	Devosiaceae	Devosia
11	Bacteria	Actinobacteria	Actinobacteria	Corynebacteriales	Nocardiaceae	Rhodococcus
11	Bacteria	Bacteroidetes	Bacteroidia	Cytophagales	Spirosomaceae	Spirosoma	Spirosoma oryzae
11	Bacteria	Proteobacteria	Gammaproteobacteria	Betaproteobacteriales	Burkholderiaceae	Herbaspirillum
11	Bacteria	Actinobacteria	Thermoleophilia	Solirubrobacterales	Solirubrobacteraceae	Solirubrobacter
11	Bacteria	Actinobacteria	Actinobacteria	Corynebacteriales	Corynebacteriaceae	Corynebacterium 1
11	Bacteria	Actinobacteria	Actinobacteria	Micrococcales	Microbacteriaceae	Leifsonia
10	Bacteria	Proteobacteria	Alphaproteobacteria	Rhizobiales	Beijerinckiaceae	Methylobacterium
10	Bacteria	Actinobacteria	Actinobacteria	Kineosporiales	Kineosporiaceae	Quadrisphaera
10	Bacteria	Proteobacteria	Gammaproteobacteria	Pseudomonadales	Pseudomonadaceae	Pseudomonas
9	Bacteria	Proteobacteria	Gammaproteobacteria	Betaproteobacteriales	Burkholderiaceae
9	Bacteria	Proteobacteria	Gammaproteobacteria	Betaproteobacteriales	Methylophilaceae	Methylophilus
9	Bacteria	Planctomycetes	Phycisphaerae	Tepidisphaerales	WD2101 soil group
9	Bacteria	Proteobacteria	Gammaproteobacteria	Betaproteobacteriales	Burkholderiaceae
9	Bacteria	Actinobacteria	Actinobacteria	Corynebacteriales	Corynebacteriaceae	Corynebacterium 1
9	Bacteria	Proteobacteria	Alphaproteobacteria	Rhizobiales	Xanthobacteraceae
8	Bacteria	Proteobacteria	Alphaproteobacteria	Rhizobiales	Rhizobiaceae	Allorhizobium-Neorhizobium-Pararhizobium-Rhizobium
8	Bacteria	Bacteroidetes	Bacteroidia	Sphingobacteriales	Sphingobacteriaceae	Sphingobacterium
8	Bacteria	Proteobacteria	Gammaproteobacteria	Betaproteobacteriales	Burkholderiaceae	Herbaspirillum
8	Bacteria	Actinobacteria	Actinobacteria	Streptomycetales	Streptomycetaceae	Streptomyces
8	Bacteria	Proteobacteria	Gammaproteobacteria	Pseudomonadales	Pseudomonadaceae	Pseudomonas
8	Bacteria	Bacteroidetes	Bacteroidia	Flavobacteriales	Crocinitomicaceae	Fluviicola
7	Bacteria	Proteobacteria	Alphaproteobacteria	Azospirillales	Azospirillaceae	Azospirillum
7	Bacteria	Proteobacteria	Alphaproteobacteria	Caulobacterales	Caulobacteraceae	Phenylobacterium
7	Bacteria	Planctomycetes	Planctomycetacia	Planctomycetales	uncultured
7	Bacteria	Actinobacteria	Actinobacteria	Corynebacteriales	Nocardiaceae	Rhodococcus
7	Bacteria	Actinobacteria	Actinobacteria	Propionibacteriales	Nocardioidaceae
6	Bacteria	Proteobacteria	Alphaproteobacteria	Azospirillales	Azospirillaceae	Azospirillum
6	Bacteria	Proteobacteria	Alphaproteobacteria	Rhizobiales	Rhizobiaceae
6	Bacteria	Actinobacteria	Actinobacteria	Micrococcales	Microbacteriaceae
6	Bacteria	Proteobacteria	Alphaproteobacteria	Rhizobiales	Rhizobiaceae	Allorhizobium-Neorhizobium-Pararhizobium-Rhizobium
6	Bacteria	Bacteroidetes	Bacteroidia	Flavobacteriales	Weeksellaceae	Chryseobacterium
5	Bacteria	Proteobacteria	Gammaproteobacteria	Betaproteobacteriales	Burkholderiaceae
5	Bacteria	Proteobacteria	Alphaproteobacteria	Rhizobiales	Devosiaceae	Devosia
5	Bacteria	Actinobacteria	Actinobacteria	Corynebacteriales	Nocardiaceae	Rhodococcus
5	Bacteria	Proteobacteria	Gammaproteobacteria	Betaproteobacteriales	Burkholderiaceae	Herbaspirillum
5	Bacteria	Actinobacteria	Actinobacteria	Frankiales	Nakamurellaceae	Nakamurella
5	Bacteria	Actinobacteria	Actinobacteria	Frankiales	Nakamurellaceae	Nakamurella
5	Bacteria	Actinobacteria	Thermoleophilia	Solirubrobacterales	Solirubrobacteraceae	Solirubrobacter
5	Bacteria	Actinobacteria	Actinobacteria	Corynebacteriales	Mycobacteriaceae	Mycobacterium
4	Bacteria	Proteobacteria	Alphaproteobacteria	Azospirillales	Azospirillaceae	Azospirillum
4	Bacteria	Proteobacteria	Alphaproteobacteria	Azospirillales	Azospirillaceae	Azospirillum
4	Bacteria	Proteobacteria	Alphaproteobacteria	Rhizobiales	Xanthobacteraceae
4	Bacteria	Actinobacteria	Actinobacteria	Kineosporiales	Kineosporiaceae	Quadrisphaera
4	Bacteria	Proteobacteria	Gammaproteobacteria	Betaproteobacteriales	Burkholderiaceae	Herbaspirillum
4	Bacteria	Proteobacteria	Alphaproteobacteria	Caulobacterales	Caulobacteraceae	Caulobacter
4	Bacteria	Actinobacteria	Actinobacteria	Frankiales	Nakamurellaceae	Nakamurella
4	Bacteria	Firmicutes	Bacilli	Bacillales	Bacillaceae	Bacillus
4	Bacteria	Actinobacteria	Actinobacteria	Corynebacteriales	Corynebacteriaceae	Corynebacterium 1
4	Bacteria	Bacteroidetes	Bacteroidia	Sphingobacteriales	Sphingobacteriaceae	Mucilaginibacter
4	Bacteria	Deinococcus-Thermus	Deinococci	Deinococcales	Deinococcaceae	Deinococcus
4	Bacteria	Proteobacteria	Alphaproteobacteria	Rhizobiales	Labraceae	Labrys
3	Bacteria	Proteobacteria	Alphaproteobacteria	Azospirillales	Azospirillaceae	Azospirillum
3	Bacteria	Verrucomicrobia	Verrucomicrobiae	Chthoniobacterales	Chthoniobacteraceae	Candidatus Udaeobacter
3	Bacteria	Proteobacteria	Gammaproteobacteria	Pseudomonadales	Moraxellaceae	Acinetobacter
3	Bacteria	Bacteroidetes	Bacteroidia	Chitinophagales	Chitinophagaceae	Terrimonas
3	Bacteria	Bacteroidetes	Bacteroidia	Sphingobacteriales	Sphingobacteriaceae	Sphingobacterium
3	Bacteria	Bacteroidetes	Bacteroidia	Sphingobacteriales	Sphingobacteriaceae	Sphingobacterium
3	Bacteria	Actinobacteria	Actinobacteria	Corynebacteriales	Nocardiaceae	Rhodococcus
3	Bacteria	Actinobacteria	Actinobacteria	Corynebacteriales	Nocardiaceae	Rhodococcus
3	Bacteria	Proteobacteria	Gammaproteobacteria	Betaproteobacteriales	Burkholderiaceae	Herbaspirillum
3	Bacteria	Proteobacteria	Gammaproteobacteria	Pseudomonadales	Pseudomonadaceae	Pseudomonas
3	Bacteria	Proteobacteria	Gammaproteobacteria	Betaproteobacteriales	Burkholderiaceae	Massilia
3	Bacteria	Proteobacteria	Gammaproteobacteria	Betaproteobacteriales	Burkholderiaceae	Massilia
3	Bacteria	Proteobacteria	Gammaproteobacteria	Betaproteobacteriales	Burkholderiaceae
3	Bacteria	Actinobacteria	Actinobacteria	Streptosporangiales	Thermomonosporaceae	Actinomadura
3	Bacteria	Actinobacteria	Actinobacteria	Corynebacteriales	Mycobacteriaceae	Mycobacterium
3	Bacteria	Chloroflexi	Chloroflexia	Thermomicrobiales	JG30-KF-CM45	uncultured anaerobic ammonium-oxidizing bacterium	uncultured anaerobic ammonium-oxidizing bacterium
3	Bacteria	Actinobacteria	Actinobacteria	Propionibacteriales	Nocardioidaceae	Nocardioides
3	Bacteria	Proteobacteria	Gammaproteobacteria	Pseudomonadales	Pseudomonadaceae	Pseudomonas
2	Bacteria	Proteobacteria	Alphaproteobacteria	Rhizobiales	Rhizobiaceae	Allorhizobium-Neorhizobium-Pararhizobium-Rhizobium
2	Bacteria	Proteobacteria	Alphaproteobacteria	Rhizobiales	Rhizobiaceae	Allorhizobium-Neorhizobium-Pararhizobium-Rhizobium
2	Bacteria	Proteobacteria	Alphaproteobacteria	Rhizobiales	Beijerinckiaceae	Methylobacterium
2	Bacteria	Actinobacteria	Actinobacteria	Streptomycetales	Streptomycetaceae	Streptomyces
2	Bacteria	Proteobacteria	Alphaproteobacteria	Azospirillales	Azospirillaceae	Azospirillum
2	Bacteria	Proteobacteria	Alphaproteobacteria	Azospirillales	Azospirillaceae	Azospirillum
2	Bacteria	Proteobacteria	Alphaproteobacteria	Azospirillales	Azospirillaceae	Azospirillum
2	Bacteria	Gemmatimonadetes	Gemmatimonadetes	Gemmatimonadales	Gemmatimonadaceae	Gemmatimonas	bacterium Ellin5301
2	Bacteria	Proteobacteria	Alphaproteobacteria	Rhizobiales	Rhizobiaceae	Allorhizobium-Neorhizobium-Pararhizobium-Rhizobium
2	Archaea	Thaumarchaeota	Nitrososphaeria	Nitrososphaerales	Nitrososphaeraceae	Candidatus Nitrocosmicus
2	Bacteria	Actinobacteria	Actinobacteria	Corynebacteriales	Nocardiaceae	Rhodococcus
2	Bacteria	Actinobacteria	Actinobacteria	Corynebacteriales	Nocardiaceae	Rhodococcus
2	Bacteria	Actinobacteria	Actinobacteria	Corynebacteriales	Nocardiaceae	Rhodococcus
2	Bacteria	Actinobacteria	Actinobacteria	Propionibacteriales	Nocardioidaceae
2	Bacteria	Bacteroidetes	Bacteroidia	Cytophagales	Spirosomaceae	Spirosoma	Spirosoma oryzae
2	Bacteria	Bacteroidetes	Bacteroidia	Cytophagales	Spirosomaceae	Spirosoma	Spirosoma oryzae
2	Bacteria	Proteobacteria	Gammaproteobacteria	Betaproteobacteriales	Burkholderiaceae	Herbaspirillum
2	Bacteria	Firmicutes	Clostridia	Clostridiales	Lachnospiraceae	Anaerocolumna
2	Bacteria	Proteobacteria	Gammaproteobacteria	Xanthomonadales	Xanthomonadaceae	Luteimonas
2	Bacteria	Planctomycetes	Planctomycetacia	Gemmatales	Gemmataceae	uncultured
2	Bacteria	Actinobacteria	Actinobacteria	Corynebacteriales	Mycobacteriaceae	Mycobacterium
2	Bacteria	Bacteroidetes	Bacteroidia	Chitinophagales	Chitinophagaceae	Terrimonas
2	Archaea	Thaumarchaeota	Nitrososphaeria	Nitrososphaerales	Nitrososphaeraceae
2	Archaea	Thaumarchaeota	Nitrososphaeria	Nitrososphaerales	Nitrososphaeraceae
2	Bacteria	Proteobacteria	Alphaproteobacteria	Rhizobiales	Rhizobiaceae	Allorhizobium-Neorhizobium-Pararhizobium-Rhizobium
2	Bacteria	Actinobacteria	Thermoleophilia	Gaiellales	uncultured	uncultured bacterium 5G12	uncultured bacterium 5G12
2	Bacteria	Proteobacteria	Deltaproteobacteria	Myxococcales	Haliangiaceae	Haliangium	uncultured Myxococcales bacterium
2	Bacteria	Actinobacteria	Actinobacteria	Propionibacteriales	Nocardioidaceae	Nocardioides
2	Bacteria	Actinobacteria	Actinobacteria	Frankiales	Geodermatophilaceae
2	Bacteria	Bacteroidetes	Bacteroidia	Sphingobacteriales	Sphingobacteriaceae	Pedobacter
2	Bacteria	Verrucomicrobia	Verrucomicrobiae	Chthoniobacterales	Chthoniobacteraceae	Candidatus Udaeobacter
1	Bacteria	Firmicutes	Bacilli	Bacillales	Bacillaceae	Bacillus
1	Bacteria	Proteobacteria	Alphaproteobacteria	Sphingomonadales	Sphingomonadaceae	Sphingomonas
1	Bacteria	Bacteroidetes	Bacteroidia	Sphingobacteriales	Sphingobacteriaceae	Sphingobacterium
1	Bacteria	Actinobacteria	Actinobacteria	Propionibacteriales	Nocardioidaceae	Nocardioides
1	Bacteria	Planctomycetes	Planctomycetacia	Isosphaerales	Isosphaeraceae	uncultured	uncultured soil bacterium
1	Bacteria	Proteobacteria	Gammaproteobacteria	Xanthomonadales	Rhodanobacteraceae	Luteibacter
