## Supplemental Figs and Files zip for "Effects of Inbreeding on Microbial Community Diversity of *Zea mays*": Inbredtaxonomy.txt

6894	Bacteria	Proteobacteria	Gammaproteobacteria	Betaproteobacteriales	Burkholderiaceae	Herbaspirillum
6245	Bacteria	Proteobacteria	Gammaproteobacteria	Pseudomonadales	Moraxellaceae	Acinetobacter
3393	Bacteria	Proteobacteria	Gammaproteobacteria	Betaproteobacteriales	Burkholderiaceae	Herbaspirillum
2207	Bacteria	Proteobacteria	Alphaproteobacteria	Rhizobiales	Rhizobiaceae	Allorhizobium-Neorhizobium-Pararhizobium-Rhizobium
2105	Bacteria	Proteobacteria	Gammaproteobacteria	Betaproteobacteriales	Burkholderiaceae	Cupriavidus
1957	Bacteria	Proteobacteria	Gammaproteobacteria	Pseudomonadales	Pseudomonadaceae	Pseudomonas
1838	Bacteria	Bacteroidetes	Bacteroidia	Sphingobacteriales	Sphingobacteriaceae	Pedobacter
1695	Bacteria	Proteobacteria	Gammaproteobacteria	Pseudomonadales	Moraxellaceae	Acinetobacter
1686	Bacteria	Proteobacteria	Alphaproteobacteria	Rhizobiales	Rhizobiaceae	Allorhizobium-Neorhizobium-Pararhizobium-Rhizobium
1284	Bacteria	Proteobacteria	Gammaproteobacteria	Pseudomonadales	Moraxellaceae	Acinetobacter
1138	Bacteria	Proteobacteria	Gammaproteobacteria	Pseudomonadales	Moraxellaceae	Acinetobacter
1041	Bacteria	Proteobacteria	Gammaproteobacteria	Xanthomonadales	Rhodanobacteraceae	Luteibacter
1002	Bacteria	Proteobacteria	Gammaproteobacteria	Pseudomonadales	Pseudomonadaceae	Pseudomonas
994	Bacteria	Bacteroidetes	Bacteroidia	Flavobacteriales	Weeksellaceae	Chryseobacterium
871	Bacteria	Actinobacteria	Actinobacteria	Kineosporiales	Kineosporiaceae	Quadrisphaera
697	Bacteria	Proteobacteria	Gammaproteobacteria	Betaproteobacteriales	Burkholderiaceae	Herbaspirillum
678	Bacteria	Actinobacteria	Actinobacteria	Kineosporiales	Kineosporiaceae	Quadrisphaera
655	Bacteria	Proteobacteria	Alphaproteobacteria	Rhizobiales	Beijerinckiaceae	Methylobacterium
639	Bacteria	Proteobacteria	Alphaproteobacteria	Rhizobiales	Beijerinckiaceae	Methylobacterium
603	Bacteria	Proteobacteria	Gammaproteobacteria	Betaproteobacteriales	Burkholderiaceae
539	Bacteria	Proteobacteria	Gammaproteobacteria	Pseudomonadales	Moraxellaceae	Acinetobacter
516	Bacteria	Actinobacteria	Actinobacteria	Frankiales	Nakamurellaceae	Nakamurella
491	Bacteria	Actinobacteria	Actinobacteria	Frankiales	Nakamurellaceae	Nakamurella
448	Bacteria	Proteobacteria	Alphaproteobacteria	Rhizobiales	Rhizobiaceae	Allorhizobium-Neorhizobium-Pararhizobium-Rhizobium
427	Bacteria	Proteobacteria	Alphaproteobacteria	Rhizobiales	Methyloligellaceae	uncultured
398	Bacteria	Bacteroidetes	Bacteroidia	Flavobacteriales	Weeksellaceae	Chryseobacterium
389	Bacteria	Proteobacteria	Alphaproteobacteria	Rhizobiales	Rhizobiaceae	Allorhizobium-Neorhizobium-Pararhizobium-Rhizobium
384	Bacteria	Proteobacteria	Gammaproteobacteria	Betaproteobacteriales	Burkholderiaceae
370	Bacteria	Proteobacteria	Gammaproteobacteria	Betaproteobacteriales	Burkholderiaceae	Burkholderia-Caballeronia-Paraburkholderia
365	Bacteria	Bacteroidetes	Bacteroidia	Flavobacteriales	Weeksellaceae	Chryseobacterium
351	Bacteria	Bacteroidetes	Bacteroidia	Sphingobacteriales	Sphingobacteriaceae	Pedobacter
348	Bacteria	Proteobacteria	Alphaproteobacteria	Rhizobiales	Rhizobiaceae
338	Bacteria	Proteobacteria	Alphaproteobacteria	Sphingomonadales	Sphingomonadaceae	Sphingomonas
337	Bacteria	Proteobacteria	Alphaproteobacteria	Azospirillales	Azospirillaceae	Azospirillum
324	Bacteria	Proteobacteria	Gammaproteobacteria	Pseudomonadales	Moraxellaceae	Acinetobacter
324	Bacteria	Proteobacteria	Gammaproteobacteria	Betaproteobacteriales	Burkholderiaceae	Burkholderia-Caballeronia-Paraburkholderia
313	Bacteria	Proteobacteria	Alphaproteobacteria	Rhizobiales	Rhizobiaceae
303	Bacteria	Actinobacteria	Actinobacteria	Micrococcales	Microbacteriaceae	Leifsonia
292	Bacteria	Proteobacteria	Alphaproteobacteria	Sphingomonadales	Sphingomonadaceae	Sphingomonas
277	Bacteria	Actinobacteria	Actinobacteria	Corynebacteriales	Mycobacteriaceae	Mycobacterium
268	Bacteria	Bacteroidetes	Bacteroidia	Sphingobacteriales	Sphingobacteriaceae	Sphingobacterium
257	Bacteria	Bacteroidetes	Bacteroidia	Flavobacteriales	Weeksellaceae	Chryseobacterium
251	Bacteria	Bacteroidetes	Bacteroidia	Sphingobacteriales	Sphingobacteriaceae	Pedobacter
246	Bacteria	Bacteroidetes	Bacteroidia	Chitinophagales	Chitinophagaceae	Terrimonas
238	Bacteria	Bacteroidetes	Bacteroidia	Flavobacteriales	Weeksellaceae	Chryseobacterium
227	Bacteria	Verrucomicrobia	Verrucomicrobiae	Chthoniobacterales	Chthoniobacteraceae	Candidatus Udaeobacter
227	Bacteria	Proteobacteria	Gammaproteobacteria	Betaproteobacteriales	Methylophilaceae	Methylophilus
226	Bacteria	Proteobacteria	Gammaproteobacteria	Pseudomonadales	Moraxellaceae	Acinetobacter
217	Bacteria	Proteobacteria	Gammaproteobacteria	Pseudomonadales	Pseudomonadaceae	Pseudomonas
206	Bacteria	Proteobacteria	Gammaproteobacteria	Pseudomonadales	Pseudomonadaceae	Pseudomonas
201	Bacteria	Proteobacteria	Gammaproteobacteria	Xanthomonadales	Rhodanobacteraceae	Luteibacter
196	Bacteria	Proteobacteria	Gammaproteobacteria	Pseudomonadales	Moraxellaceae	Acinetobacter
196	Bacteria	Actinobacteria	Actinobacteria	Frankiales	Nakamurellaceae	Nakamurella
193	Bacteria	Proteobacteria	Alphaproteobacteria	Rhizobiales	Rhizobiaceae	Allorhizobium-Neorhizobium-Pararhizobium-Rhizobium
191	Bacteria	Proteobacteria	Alphaproteobacteria	Rhizobiales	Rhizobiaceae
191	Bacteria	Proteobacteria	Alphaproteobacteria	Rhizobiales	Xanthobacteraceae
186	Archaea	Thaumarchaeota	Nitrososphaeria	Nitrososphaerales	Nitrososphaeraceae	Candidatus Nitrocosmicus
186	Bacteria	Verrucomicrobia	Verrucomicrobiae	Chthoniobacterales	Chthoniobacteraceae	Candidatus Udaeobacter
184	Bacteria	Proteobacteria	Gammaproteobacteria	Betaproteobacteriales	Burkholderiaceae
183	Bacteria	Proteobacteria	Gammaproteobacteria	Betaproteobacteriales	Burkholderiaceae
183	Bacteria	Proteobacteria	Alphaproteobacteria	Sphingomonadales	Sphingomonadaceae	Sphingomonas
181	Bacteria	Proteobacteria	Alphaproteobacteria	Sphingomonadales	Sphingomonadaceae	Sphingomonas
178	Bacteria	Acidobacteria	Blastocatellia (Subgroup 4)	Pyrinomonadales	Pyrinomonadaceae	RB41
170	Bacteria	Bacteroidetes	Bacteroidia	Flavobacteriales	Weeksellaceae	Chryseobacterium
163	Bacteria	Actinobacteria	Actinobacteria	Kineosporiales	Kineosporiaceae	Quadrisphaera
155	Bacteria	Proteobacteria	Alphaproteobacteria	Rhizobiales	Rhizobiaceae	Allorhizobium-Neorhizobium-Pararhizobium-Rhizobium
154	Bacteria	Proteobacteria	Gammaproteobacteria	Betaproteobacteriales	Burkholderiaceae
146	Bacteria	Proteobacteria	Alphaproteobacteria	Rhizobiales	Beijerinckiaceae	Methylobacterium
140	Bacteria	Bacteroidetes	Bacteroidia	Chitinophagales	Chitinophagaceae	Terrimonas
136	Bacteria	Proteobacteria	Gammaproteobacteria	Betaproteobacteriales	Burkholderiaceae
136	Bacteria	Chloroflexi	Ktedonobacteria	C0119	uncultured soil bacterium	uncultured soil bacterium	uncultured soil bacterium
132	Bacteria	Proteobacteria	Alphaproteobacteria	Rhizobiales	Rhizobiaceae	Allorhizobium-Neorhizobium-Pararhizobium-Rhizobium
125	Bacteria	Proteobacteria	Gammaproteobacteria	Betaproteobacteriales	Burkholderiaceae
124	Bacteria	Bacteroidetes	Bacteroidia	Chitinophagales	Chitinophagaceae	Terrimonas
124	Bacteria	Proteobacteria	Alphaproteobacteria	Rhizobiales	Rhizobiaceae	Allorhizobium-Neorhizobium-Pararhizobium-Rhizobium
122	Bacteria	Actinobacteria	Actinobacteria	Propionibacteriales	Nocardioidaceae	Nocardioides
120	Bacteria	Bacteroidetes	Bacteroidia	Chitinophagales	Chitinophagaceae	uncultured
119	Bacteria	Proteobacteria	Gammaproteobacteria	Betaproteobacteriales	Burkholderiaceae	Herbaspirillum
115	Bacteria	Proteobacteria	Alphaproteobacteria	Sphingomonadales	Sphingomonadaceae	Sphingomonas
113	Bacteria	Actinobacteria	Actinobacteria	Kineosporiales	Kineosporiaceae	Quadrisphaera
110	Bacteria	Actinobacteria	Actinobacteria	Frankiales	Nakamurellaceae	Nakamurella
109	Bacteria	Actinobacteria	Actinobacteria	Micromonosporales	Micromonosporaceae	Dactylosporangium
105	Bacteria	Actinobacteria	Actinobacteria	Micrococcales	Microbacteriaceae
105	Bacteria	Proteobacteria	Alphaproteobacteria	Rhizobiales	Rhizobiaceae	Allorhizobium-Neorhizobium-Pararhizobium-Rhizobium
101	Bacteria	Proteobacteria	Gammaproteobacteria	Betaproteobacteriales	Burkholderiaceae
98	Bacteria	Proteobacteria	Gammaproteobacteria	Betaproteobacteriales	Burkholderiaceae
98	Bacteria	Actinobacteria	Thermoleophilia	Gaiellales	uncultured
98	Bacteria	Proteobacteria	Alphaproteobacteria	Rhizobiales	Xanthobacteraceae
97	Bacteria	Proteobacteria	Gammaproteobacteria	Pseudomonadales	Pseudomonadaceae	Pseudomonas
97	Bacteria	Actinobacteria	Actinobacteria	Frankiales	Nakamurellaceae	Nakamurella
94	Bacteria	Proteobacteria	Gammaproteobacteria	Pseudomonadales	Moraxellaceae	Acinetobacter
94	Archaea	Thaumarchaeota	Nitrososphaeria	Nitrososphaerales	Nitrososphaeraceae	Candidatus Nitrocosmicus
94	Bacteria	Bacteroidetes	Bacteroidia	Cytophagales	Spirosomaceae	Dyadobacter
93	Bacteria	Proteobacteria	Alphaproteobacteria	Rhizobiales	Xanthobacteraceae
91	Bacteria	Proteobacteria	Alphaproteobacteria	Sphingomonadales	Sphingomonadaceae	Sphingomonas
90	Bacteria	Proteobacteria	Alphaproteobacteria	Rhizobiales	Rhizobiaceae	Allorhizobium-Neorhizobium-Pararhizobium-Rhizobium
88	Bacteria	Proteobacteria	Gammaproteobacteria	Pseudomonadales	Pseudomonadaceae	Pseudomonas
79	Bacteria	Proteobacteria	Alphaproteobacteria	Sphingomonadales	Sphingomonadaceae	Sphingomonas
79	Bacteria	Proteobacteria	Gammaproteobacteria	Betaproteobacteriales	Burkholderiaceae
75	Bacteria	Proteobacteria	Gammaproteobacteria	Betaproteobacteriales	Burkholderiaceae
74	Bacteria	Proteobacteria	Gammaproteobacteria	Betaproteobacteriales	Burkholderiaceae
74	Bacteria	Proteobacteria	Alphaproteobacteria	Rhizobiales	Xanthobacteraceae
72	Bacteria	Actinobacteria	Actinobacteria	Streptosporangiales	Thermomonosporaceae	Actinomadura
70	Bacteria	Actinobacteria	Actinobacteria	Micrococcales	Microbacteriaceae
70	Bacteria	Actinobacteria	Actinobacteria	Frankiales	Nakamurellaceae	Nakamurella
69	Bacteria	Actinobacteria	Actinobacteria	Streptosporangiales	Streptosporangiaceae	Streptosporangium
69	Bacteria	Actinobacteria	Thermoleophilia	Solirubrobacterales	Solirubrobacteraceae	Parviterribacter	uncultured bacterium
68	Bacteria	Proteobacteria	Gammaproteobacteria	Xanthomonadales	Rhodanobacteraceae	Luteibacter
68	Bacteria	Deinococcus-Thermus	Deinococci	Deinococcales	Deinococcaceae	Deinococcus
67	Bacteria	Proteobacteria	Alphaproteobacteria	Sphingomonadales	Sphingomonadaceae	Sphingomonas
66	Bacteria	Proteobacteria	Alphaproteobacteria	Rhizobiales	Rhizobiaceae	Allorhizobium-Neorhizobium-Pararhizobium-Rhizobium
66	Bacteria	Proteobacteria	Gammaproteobacteria	Betaproteobacteriales	Burkholderiaceae	Burkholderia-Caballeronia-Paraburkholderia
65	Bacteria	Proteobacteria	Gammaproteobacteria	Betaproteobacteriales	Burkholderiaceae	Duganella
62	Bacteria	Proteobacteria	Alphaproteobacteria	Sphingomonadales	Sphingomonadaceae	Sphingomonas
60	Bacteria	Proteobacteria	Alphaproteobacteria	Rhizobiales	Beijerinckiaceae	Methylobacterium
60	Bacteria	Proteobacteria	Gammaproteobacteria	Steroidobacterales	Steroidobacteraceae
58	Bacteria	Proteobacteria	Gammaproteobacteria	Pseudomonadales	Moraxellaceae	Acinetobacter
58	Bacteria	Proteobacteria	Gammaproteobacteria	Pseudomonadales	Moraxellaceae	Acinetobacter
58	Bacteria	Actinobacteria	Thermoleophilia	Solirubrobacterales	67-14
57	Bacteria	Proteobacteria	Gammaproteobacteria	Betaproteobacteriales	Burkholderiaceae	Herbaspirillum
54	Bacteria	Proteobacteria	Gammaproteobacteria	Pseudomonadales	Moraxellaceae	Acinetobacter
54	Bacteria	Actinobacteria	Actinobacteria	Micrococcales	Microbacteriaceae
54	Bacteria	Actinobacteria	Thermoleophilia	Solirubrobacterales	Solirubrobacteraceae	Solirubrobacter
54	Bacteria	Verrucomicrobia	Verrucomicrobiae	Chthoniobacterales	Chthoniobacteraceae	Candidatus Udaeobacter
53	Bacteria	Proteobacteria	Alphaproteobacteria	Rhizobiales	Rhizobiaceae	Allorhizobium-Neorhizobium-Pararhizobium-Rhizobium
53	Bacteria	Proteobacteria	Gammaproteobacteria	Pseudomonadales	Pseudomonadaceae	Pseudomonas
52	Bacteria	Proteobacteria	Gammaproteobacteria	Pseudomonadales	Moraxellaceae	Acinetobacter
51	Bacteria	Proteobacteria	Gammaproteobacteria	Pseudomonadales	Moraxellaceae	Acinetobacter
51	Bacteria	Proteobacteria	Alphaproteobacteria	Rhizobiales	Rhizobiaceae	Allorhizobium-Neorhizobium-Pararhizobium-Rhizobium
51	Bacteria	Bacteroidetes	Bacteroidia	Flavobacteriales	Weeksellaceae	Chryseobacterium
50	Bacteria	Proteobacteria	Gammaproteobacteria	Betaproteobacteriales	Burkholderiaceae
50	Bacteria	Actinobacteria	Thermoleophilia	Solirubrobacterales	Solirubrobacteraceae	Conexibacter
49	Bacteria	Proteobacteria	Alphaproteobacteria	Acetobacterales	Acetobacteraceae
49	Bacteria	Proteobacteria	Gammaproteobacteria	Xanthomonadales	Rhodanobacteraceae	Luteibacter
48	Bacteria	Deinococcus-Thermus	Deinococci	Deinococcales	Deinococcaceae	Deinococcus
47	Bacteria	Proteobacteria	Alphaproteobacteria	Azospirillales	Azospirillaceae	Azospirillum
47	Bacteria	Bacteroidetes	Bacteroidia	Chitinophagales	Chitinophagaceae	Terrimonas
47	Bacteria	Actinobacteria	Actinobacteria	Kineosporiales	Kineosporiaceae	Quadrisphaera
44	Bacteria	Proteobacteria	Alphaproteobacteria	Rhizobiales	Beijerinckiaceae	Methylobacterium
43	Bacteria	Proteobacteria	Alphaproteobacteria	Rhizobiales	Rhizobiaceae	Allorhizobium-Neorhizobium-Pararhizobium-Rhizobium
43	Bacteria	Verrucomicrobia	Verrucomicrobiae	Pedosphaerales	Pedosphaeraceae	uncultured Desulfovibrio sp.	uncultured Desulfovibrio sp.
42	Bacteria	Proteobacteria	Alphaproteobacteria	Rhizobiales	Rhizobiaceae	Mesorhizobium
41	Bacteria	Proteobacteria	Alphaproteobacteria	Rhizobiales	Beijerinckiaceae	Methylobacterium
41	Bacteria	Proteobacteria	Alphaproteobacteria	Azospirillales	Azospirillaceae	Azospirillum
41	Bacteria	Actinobacteria	Actinobacteria	Kineosporiales	Kineosporiaceae	Quadrisphaera
41	Bacteria	Actinobacteria	Thermoleophilia	Solirubrobacterales	67-14
38	Bacteria	Bacteroidetes	Bacteroidia	Sphingobacteriales	Sphingobacteriaceae	Sphingobacterium
37	Bacteria	Proteobacteria	Alphaproteobacteria	Rhizobiales	Rhizobiaceae	Allorhizobium-Neorhizobium-Pararhizobium-Rhizobium
36	Bacteria	Proteobacteria	Alphaproteobacteria	Rhizobiales	Xanthobacteraceae
35	Bacteria	Actinobacteria	Actinobacteria	Kineosporiales	Kineosporiaceae	Quadrisphaera
35	Bacteria	Actinobacteria	Thermoleophilia	uncultured	uncultured bacterium	uncultured bacterium	uncultured bacterium
33	Archaea	Thaumarchaeota	Nitrososphaeria	Nitrososphaerales	Nitrososphaeraceae	Candidatus Nitrocosmicus
33	Bacteria	Proteobacteria	Alphaproteobacteria	Sphingomonadales	Sphingomonadaceae	Sphingomonas
33	Bacteria	Actinobacteria	Actinobacteria	Streptomycetales	Streptomycetaceae	Streptomyces
32	Bacteria	Proteobacteria	Gammaproteobacteria	Betaproteobacteriales	Burkholderiaceae	Burkholderia-Caballeronia-Paraburkholderia
32	Bacteria	Proteobacteria	Gammaproteobacteria	Betaproteobacteriales	TRA3-20
32	Bacteria	Proteobacteria	Deltaproteobacteria	Myxococcales	BIrii41
31	Archaea	Thaumarchaeota	Nitrososphaeria	Nitrososphaerales	Nitrososphaeraceae	uncultured soil archaeon	uncultured soil archaeon
31	Bacteria	Actinobacteria	Actinobacteria	Micrococcales	Microbacteriaceae
31	Bacteria	Proteobacteria	Gammaproteobacteria	Betaproteobacteriales	Methylophilaceae	Methylophilus
31	Bacteria	Actinobacteria	Actinobacteria	Corynebacteriales	Nocardiaceae	Rhodococcus
31	Bacteria	Proteobacteria	Gammaproteobacteria	Betaproteobacteriales	Rhodocyclaceae
31	Bacteria	Bacteroidetes	Bacteroidia	Sphingobacteriales	Sphingobacteriaceae	Pedobacter
30	Bacteria	Firmicutes	Bacilli	Bacillales	Paenibacillaceae	Cohnella
29	Bacteria	Proteobacteria	Alphaproteobacteria	Rhizobiales	Rhizobiaceae	Allorhizobium-Neorhizobium-Pararhizobium-Rhizobium
29	Bacteria	Proteobacteria	Gammaproteobacteria	Pseudomonadales	Moraxellaceae	Acinetobacter
29	Bacteria	Actinobacteria	Thermoleophilia	Gaiellales	uncultured
28	Bacteria	Proteobacteria	Alphaproteobacteria	Rhizobiales	Xanthobacteraceae
28	Bacteria	Bacteroidetes	Bacteroidia	Flavobacteriales	Weeksellaceae	Chryseobacterium
26	Bacteria	Proteobacteria	Alphaproteobacteria	Rhizobiales	Beijerinckiaceae	Methylobacterium
26	Bacteria	Proteobacteria	Gammaproteobacteria	Betaproteobacteriales	Burkholderiaceae
25	Bacteria	Actinobacteria	Actinobacteria	Corynebacteriales	Nocardiaceae	Rhodococcus
25	Bacteria	Proteobacteria	Gammaproteobacteria	Betaproteobacteriales	Burkholderiaceae	Burkholderia-Caballeronia-Paraburkholderia
24	Bacteria	Proteobacteria	Gammaproteobacteria	Pseudomonadales	Moraxellaceae	Acinetobacter
24	Bacteria	Firmicutes	Bacilli	Bacillales	Bacillaceae	Bacillus
24	Bacteria	Planctomycetes	Planctomycetacia	Gemmatales	Gemmataceae	Gemmata
24	Bacteria	Actinobacteria	Thermoleophilia	Gaiellales	uncultured
23	Bacteria	Bacteroidetes	Bacteroidia	Sphingobacteriales	Sphingobacteriaceae	Sphingobacterium
23	Bacteria	Actinobacteria	Actinobacteria	Kineosporiales	Kineosporiaceae	Quadrisphaera
23	Bacteria	Verrucomicrobia	Verrucomicrobiae	Chthoniobacterales	Chthoniobacteraceae	Chthoniobacter
23	Bacteria	Actinobacteria	Actinobacteria	Frankiales	Acidothermaceae	Acidothermus
22	Bacteria	Proteobacteria	Gammaproteobacteria	Pseudomonadales	Moraxellaceae	Acinetobacter
22	Bacteria	Proteobacteria	Alphaproteobacteria	Rhizobiales	Rhizobiaceae
22	Bacteria	Proteobacteria	Gammaproteobacteria	Xanthomonadales	Rhodanobacteraceae	Rhodanobacter	uncultured Xanthomonadaceae bacterium
22	Bacteria	Proteobacteria	Alphaproteobacteria	Sphingomonadales	Sphingomonadaceae	Sphingomonas
22	Bacteria	Actinobacteria	Actinobacteria	Kineosporiales	Kineosporiaceae	Quadrisphaera
21	Bacteria	Proteobacteria	Alphaproteobacteria	Azospirillales	Azospirillaceae	Azospirillum
21	Bacteria	Proteobacteria	Alphaproteobacteria	Rhizobiales	Rhizobiaceae	Allorhizobium-Neorhizobium-Pararhizobium-Rhizobium
21	Bacteria	Proteobacteria	Alphaproteobacteria	uncultured	uncultured Acetobacteraceae bacterium	uncultured Acetobacteraceae bacterium	uncultured Acetobacteraceae bacterium
21	Bacteria	Proteobacteria	Gammaproteobacteria	Pseudomonadales	Moraxellaceae	Acinetobacter
21	Bacteria	Proteobacteria	Alphaproteobacteria	Rhizobiales	Rhizobiaceae	Allorhizobium-Neorhizobium-Pararhizobium-Rhizobium
21	Bacteria	Actinobacteria	Actinobacteria	Kineosporiales	Kineosporiaceae	Quadrisphaera
21	Bacteria	Bacteroidetes	Bacteroidia	Sphingobacteriales	Sphingobacteriaceae	Pedobacter
20	Bacteria	Proteobacteria	Alphaproteobacteria	Rhizobiales	Rhizobiaceae	Allorhizobium-Neorhizobium-Pararhizobium-Rhizobium
20	Bacteria	Proteobacteria	Gammaproteobacteria	Betaproteobacteriales	Burkholderiaceae
20	Bacteria	Proteobacteria	Alphaproteobacteria	Rhizobiales	Rhizobiaceae
20	Bacteria	Proteobacteria	Gammaproteobacteria	Pseudomonadales	Pseudomonadaceae	Pseudomonas
19	Bacteria	Bacteroidetes	Bacteroidia	Sphingobacteriales	Sphingobacteriaceae	Sphingobacterium
19	Bacteria	Proteobacteria	Alphaproteobacteria	Rhizobiales	Rhizobiaceae	Allorhizobium-Neorhizobium-Pararhizobium-Rhizobium
19	Bacteria	Actinobacteria	Actinobacteria	Micrococcales	Microbacteriaceae
18	Bacteria	Proteobacteria	Alphaproteobacteria	Rhizobiales	Rhizobiaceae
18	Bacteria	Chloroflexi	Chloroflexia	Thermomicrobiales	JG30-KF-CM45	uncultured bacterium	uncultured bacterium
18	Bacteria	Actinobacteria	Actinobacteria	Corynebacteriales	Corynebacteriaceae	Corynebacterium 1
18	Bacteria	Proteobacteria	Gammaproteobacteria	Xanthomonadales	Rhodanobacteraceae	Luteibacter
17	Bacteria	Proteobacteria	Alphaproteobacteria	Rhizobiales	Beijerinckiaceae	Methylobacterium
17	Bacteria	Actinobacteria	Actinobacteria	Propionibacteriales	Nocardioidaceae
17	Bacteria	Actinobacteria	Actinobacteria	Micrococcales	Microbacteriaceae
17	Bacteria	Actinobacteria	Actinobacteria	Pseudonocardiales	Pseudonocardiaceae	Pseudonocardia
17	Bacteria	Bacteroidetes	Bacteroidia	Sphingobacteriales	Sphingobacteriaceae	Pedobacter
16	Bacteria	Proteobacteria	Gammaproteobacteria	Steroidobacterales	Steroidobacteraceae	Steroidobacter
16	Bacteria	Actinobacteria	Actinobacteria	Micrococcales	Microbacteriaceae
16	Bacteria	Proteobacteria	Gammaproteobacteria	Betaproteobacteriales	Burkholderiaceae	Herbaspirillum
16	Bacteria	Proteobacteria	Gammaproteobacteria	Pseudomonadales	Pseudomonadaceae	Pseudomonas
16	Bacteria	Gemmatimonadetes	Gemmatimonadetes	Gemmatimonadales	Gemmatimonadaceae	uncultured
15	Bacteria	Acidobacteria	Blastocatellia (Subgroup 4)	Pyrinomonadales	Pyrinomonadaceae	RB41
15	Bacteria	Actinobacteria	Actinobacteria	Corynebacteriales	Nocardiaceae	Rhodococcus
15	Bacteria	Bacteroidetes	Bacteroidia	Chitinophagales	Chitinophagaceae
14	Bacteria	Proteobacteria	Alphaproteobacteria	Rhizobiales	Methyloligellaceae	uncultured
14	Bacteria	Proteobacteria	Gammaproteobacteria	Betaproteobacteriales	Burkholderiaceae	Cupriavidus
14	Bacteria	Proteobacteria	Alphaproteobacteria	Rhizobiales	Rhizobiales Incertae Sedis	Nordella	Nordella oligomobilis
14	Bacteria	Proteobacteria	Gammaproteobacteria	Betaproteobacteriales	Burkholderiaceae	Herbaspirillum
14	Bacteria	Proteobacteria	Gammaproteobacteria	Pseudomonadales	Pseudomonadaceae	Pseudomonas
14	Bacteria	Proteobacteria	Alphaproteobacteria	Rhizobiales	Xanthobacteraceae
14	Bacteria	Bacteroidetes	Bacteroidia	Sphingobacteriales	Sphingobacteriaceae	Pedobacter
13	Bacteria	Proteobacteria	Gammaproteobacteria	Xanthomonadales	Rhodanobacteraceae	Rhodanobacter	uncultured Xanthomonadaceae bacterium
13	Bacteria	Actinobacteria	Actinobacteria	Corynebacteriales	Corynebacteriaceae	Corynebacterium 1
13	Bacteria	Bacteroidetes	Bacteroidia	Flavobacteriales	Weeksellaceae	Chryseobacterium
13	Bacteria	Proteobacteria	Gammaproteobacteria	Betaproteobacteriales	Burkholderiaceae	Massilia
13	Bacteria	Actinobacteria	Actinobacteria	Streptomycetales	Streptomycetaceae	Streptomyces
12	Bacteria	Proteobacteria	Alphaproteobacteria	Rhizobiales	Rhizobiaceae	Allorhizobium-Neorhizobium-Pararhizobium-Rhizobium
12	Bacteria	Verrucomicrobia	Verrucomicrobiae	Chthoniobacterales	Chthoniobacteraceae	Candidatus Udaeobacter
12	Bacteria	Verrucomicrobia	Verrucomicrobiae	Chthoniobacterales	Chthoniobacteraceae	Candidatus Udaeobacter
12	Bacteria	Actinobacteria	Actinobacteria	Micrococcales	Microbacteriaceae
12	Bacteria	Proteobacteria	Alphaproteobacteria	Sphingomonadales	Sphingomonadaceae	Sphingomonas
12	Bacteria	Proteobacteria	Gammaproteobacteria	Betaproteobacteriales	Burkholderiaceae	Herbaspirillum
12	Bacteria	Proteobacteria	Gammaproteobacteria	Pseudomonadales	Pseudomonadaceae	Pseudomonas
11	Bacteria	Proteobacteria	Alphaproteobacteria	Rhizobiales	Rhizobiaceae	Allorhizobium-Neorhizobium-Pararhizobium-Rhizobium
11	Bacteria	Proteobacteria	Alphaproteobacteria	Rhizobiales	Beijerinckiaceae	Methylobacterium
11	Bacteria	Proteobacteria	Gammaproteobacteria	Pseudomonadales	Moraxellaceae	Acinetobacter
11	Bacteria	Proteobacteria	Alphaproteobacteria	Sphingomonadales	Sphingomonadaceae	Sphingomonas
11	Bacteria	Proteobacteria	Alphaproteobacteria	Rhizobiales	Devosiaceae	Devosia
11	Bacteria	Proteobacteria	Gammaproteobacteria	Betaproteobacteriales	Methylophilaceae	Methylophilus
11	Bacteria	Actinobacteria	Actinobacteria	Corynebacteriales	Nocardiaceae	Rhodococcus
11	Bacteria	Chloroflexi	Chloroflexia	Thermomicrobiales	JG30-KF-CM45	uncultured bacterium	uncultured bacterium
11	Bacteria	Proteobacteria	Alphaproteobacteria	Rhizobiales	Rhizobiaceae	Allorhizobium-Neorhizobium-Pararhizobium-Rhizobium
11	Bacteria	Actinobacteria	Thermoleophilia	Gaiellales	Gaiellaceae	Gaiella	actinobacterium WWH12
11	Bacteria	Bacteroidetes	Bacteroidia	Flavobacteriales	Crocinitomicaceae	Fluviicola
10	Bacteria	Actinobacteria	Actinobacteria	Frankiales	uncultured
10	Bacteria	Actinobacteria	Actinobacteria	Frankiales	uncultured
10	Bacteria	Actinobacteria	Thermoleophilia	Gaiellales	uncultured
10	Bacteria	Bacteroidetes	Bacteroidia	Cytophagales	Spirosomaceae	Spirosoma	Spirosoma oryzae
10	Bacteria	Actinobacteria	Actinobacteria	Propionibacteriales	Nocardioidaceae	Nocardioides
10	Bacteria	Proteobacteria	Gammaproteobacteria	Betaproteobacteriales	Burkholderiaceae
9	Bacteria	Proteobacteria	Alphaproteobacteria	Rhizobiales	Rhizobiaceae	Allorhizobium-Neorhizobium-Pararhizobium-Rhizobium
9	Bacteria	Proteobacteria	Alphaproteobacteria	Rhizobiales	Beijerinckiaceae	Methylobacterium
9	Bacteria	Verrucomicrobia	Verrucomicrobiae	Opitutales	Opitutaceae	Lacunisphaera
9	Bacteria	Proteobacteria	Alphaproteobacteria	Rhizobiales	Rhizobiaceae
9	Bacteria	Verrucomicrobia	Verrucomicrobiae	Chthoniobacterales	Chthoniobacteraceae	Candidatus Udaeobacter
9	Bacteria	Actinobacteria	Actinobacteria	Frankiales	Nakamurellaceae	Nakamurella
9	Bacteria	Actinobacteria	Actinobacteria	Corynebacteriales	Corynebacteriaceae	Corynebacterium 1
9	Bacteria	Actinobacteria	Thermoleophilia	Gaiellales	uncultured
8	Bacteria	Proteobacteria	Alphaproteobacteria	Rhizobiales	Beijerinckiaceae	Methylobacterium
8	Bacteria	Proteobacteria	Gammaproteobacteria	Betaproteobacteriales	Burkholderiaceae	Castellaniella
8	Bacteria	Proteobacteria	Alphaproteobacteria	Sphingomonadales	Sphingomonadaceae	Sphingomonas
8	Bacteria	Bacteroidetes	Bacteroidia	Sphingobacteriales	Sphingobacteriaceae	Sphingobacterium
8	Bacteria	Proteobacteria	Gammaproteobacteria	Xanthomonadales	Rhodanobacteraceae	Chujaibacter	uncultured gamma proteobacterium
8	Bacteria	Proteobacteria	Alphaproteobacteria	Rhizobiales	Rhizobiaceae	Allorhizobium-Neorhizobium-Pararhizobium-Rhizobium
8	Bacteria	Proteobacteria	Gammaproteobacteria	Betaproteobacteriales	Burkholderiaceae	Herbaspirillum
8	Bacteria	Actinobacteria	Thermoleophilia	Solirubrobacterales	Solirubrobacteraceae	Solirubrobacter
8	Bacteria	Actinobacteria	Actinobacteria	Frankiales	Nakamurellaceae	Nakamurella
7	Bacteria	Proteobacteria	Alphaproteobacteria	Rhizobiales	Rhizobiaceae	Allorhizobium-Neorhizobium-Pararhizobium-Rhizobium
7	Bacteria	Proteobacteria	Alphaproteobacteria	Azospirillales	Azospirillaceae	Azospirillum
7	Bacteria	Proteobacteria	Alphaproteobacteria	Azospirillales	Azospirillaceae	Azospirillum
7	Bacteria	Proteobacteria	Alphaproteobacteria	Micropepsales	Micropepsaceae	uncultured	Rhizobiales bacterium WWH35
7	Bacteria	Planctomycetes	Planctomycetacia	Pirellulales	Pirellulaceae	uncultured
7	Bacteria	Proteobacteria	Gammaproteobacteria	Betaproteobacteriales	Nitrosomonadaceae	MND1
7	Bacteria	Proteobacteria	Alphaproteobacteria	Sphingomonadales	Sphingomonadaceae	Sphingomonas
7	Bacteria	Actinobacteria	Actinobacteria	Corynebacteriales	Nocardiaceae	Rhodococcus
7	Bacteria	Actinobacteria	Actinobacteria	Kineosporiales	Kineosporiaceae	Quadrisphaera
7	Bacteria	Planctomycetes	Planctomycetacia	Gemmatales	Gemmataceae	Gemmata
7	Bacteria	Proteobacteria	Alphaproteobacteria	Rhizobiales	Rhizobiaceae	Allorhizobium-Neorhizobium-Pararhizobium-Rhizobium
7	Bacteria	Proteobacteria	Deltaproteobacteria	Myxococcales	Archangiaceae
7	Bacteria	Proteobacteria	Alphaproteobacteria	Rhizobiales	Rhizobiaceae	Mesorhizobium
7	Bacteria	Proteobacteria	Alphaproteobacteria	Rhizobiales	Rhizobiaceae	Allorhizobium-Neorhizobium-Pararhizobium-Rhizobium
7	Bacteria	Actinobacteria	Actinobacteria	Frankiales	Geodermatophilaceae
6	Bacteria	Verrucomicrobia	Verrucomicrobiae	Chthoniobacterales	Chthoniobacteraceae	Candidatus Udaeobacter
6	Bacteria	Proteobacteria	Gammaproteobacteria	Betaproteobacteriales	Burkholderiaceae
6	Bacteria	Rokubacteria	NC10	Rokubacteriales	metagenome	metagenome	metagenome
6	Bacteria	Proteobacteria	Alphaproteobacteria	Rhizobiales	Rhizobiaceae	Allorhizobium-Neorhizobium-Pararhizobium-Rhizobium
6	Bacteria	Proteobacteria	Gammaproteobacteria	Betaproteobacteriales	Burkholderiaceae	Herbaspirillum
6	Bacteria	Proteobacteria	Gammaproteobacteria	Betaproteobacteriales	Burkholderiaceae	Herbaspirillum
6	Bacteria	Proteobacteria	Gammaproteobacteria	Betaproteobacteriales	Burkholderiaceae
6	Bacteria	Verrucomicrobia	Verrucomicrobiae	Chthoniobacterales	Chthoniobacteraceae	Candidatus Udaeobacter
6	Bacteria	Actinobacteria	Actinobacteria	Micrococcales	Microbacteriaceae
6	Bacteria	Planctomycetes	Planctomycetacia	Isosphaerales	Isosphaeraceae	Singulisphaera
6	Bacteria	Proteobacteria	Alphaproteobacteria	Rhizobiales	Xanthobacteraceae
6	Bacteria	Proteobacteria	Alphaproteobacteria	Rhizobiales	Xanthobacteraceae
5	Bacteria	Bacteroidetes	Bacteroidia	Chitinophagales	Chitinophagaceae	Terrimonas
5	Bacteria	Actinobacteria	Thermoleophilia	Gaiellales	uncultured
5	Bacteria	Proteobacteria	Alphaproteobacteria	Sphingomonadales	Sphingomonadaceae	Sphingomonas
5	Bacteria	Proteobacteria	Gammaproteobacteria	Betaproteobacteriales	Burkholderiaceae	Herbaspirillum
5	Bacteria	Proteobacteria	Gammaproteobacteria	Betaproteobacteriales	Burkholderiaceae	Herbaspirillum
5	Bacteria	Actinobacteria	Actinobacteria	Corynebacteriales	Mycobacteriaceae	Mycobacterium
5	Bacteria	Proteobacteria	Gammaproteobacteria	Betaproteobacteriales	Burkholderiaceae
5	Bacteria	Actinobacteria	Actinobacteria	Frankiales	Nakamurellaceae	Nakamurella
5	Bacteria	Proteobacteria	Gammaproteobacteria	Betaproteobacteriales	Burkholderiaceae	Massilia
5	Bacteria	Actinobacteria	Actinobacteria	Micrococcales	Micrococcaceae
4	Bacteria	Proteobacteria	Alphaproteobacteria	Rhizobiales	Rhizobiaceae	Allorhizobium-Neorhizobium-Pararhizobium-Rhizobium
4	Bacteria	Actinobacteria	Actinobacteria	Streptosporangiales	Streptosporangiaceae	Sphaerisporangium
4	Bacteria	Bacteroidetes	Bacteroidia	Chitinophagales	Chitinophagaceae
4	Bacteria	Bacteroidetes	Bacteroidia	Cytophagales	Spirosomaceae	Spirosoma	Spirosoma oryzae
4	Bacteria	Actinobacteria	Actinobacteria	Streptomycetales	Streptomycetaceae	Streptomyces
4	Bacteria	Proteobacteria	Gammaproteobacteria	Betaproteobacteriales	Burkholderiaceae	Burkholderia-Caballeronia-Paraburkholderia
4	Bacteria	Actinobacteria	Actinobacteria	Streptomycetales	Streptomycetaceae	Streptomyces
4	Bacteria	Proteobacteria	Gammaproteobacteria	Betaproteobacteriales	Burkholderiaceae
4	Bacteria	Proteobacteria	Gammaproteobacteria	Betaproteobacteriales	Burkholderiaceae
4	Bacteria	Actinobacteria	Actinobacteria	Corynebacteriales	Mycobacteriaceae	Mycobacterium
4	Bacteria	Proteobacteria	Gammaproteobacteria	Pseudomonadales	Pseudomonadaceae	Pseudomonas
4	Bacteria	Firmicutes	Bacilli	Bacillales	Bacillaceae	Bacillus
4	Bacteria	Actinobacteria	Actinobacteria	Corynebacteriales	Corynebacteriaceae	Corynebacterium 1
4	Bacteria	Actinobacteria	Thermoleophilia	Gaiellales	uncultured	uncultured bacterium 5G12	uncultured bacterium 5G12
4	Bacteria	Actinobacteria	Actinobacteria	Propionibacteriales	Nocardioidaceae	Nocardioides
4	Bacteria	Proteobacteria	Gammaproteobacteria	Pseudomonadales	Pseudomonadaceae	Pseudomonas
4	Bacteria	Proteobacteria	Gammaproteobacteria	Xanthomonadales	Rhodanobacteraceae	Luteibacter
4	Bacteria	Planctomycetes	Phycisphaerae	Tepidisphaerales	WD2101 soil group
3	Bacteria	Proteobacteria	Gammaproteobacteria	Betaproteobacteriales	Burkholderiaceae
3	Bacteria	Proteobacteria	Alphaproteobacteria	Rhizobiales	Methyloligellaceae	uncultured
3	Bacteria	Proteobacteria	Alphaproteobacteria	Rhizobiales	Rhizobiaceae	Allorhizobium-Neorhizobium-Pararhizobium-Rhizobium
3	Bacteria	Proteobacteria	Alphaproteobacteria	Sphingomonadales	Sphingomonadaceae	Sphingomonas
3	Bacteria	Actinobacteria	Actinobacteria	Corynebacteriales	Nocardiaceae	Rhodococcus
3	Bacteria	Actinobacteria	Actinobacteria	Micromonosporales	Micromonosporaceae	Micromonospora
3	Bacteria	Actinobacteria	Actinobacteria	Corynebacteriales	Mycobacteriaceae	Mycobacterium
3	Bacteria	Proteobacteria	Gammaproteobacteria	Betaproteobacteriales	Burkholderiaceae	Burkholderia-Caballeronia-Paraburkholderia
3	Bacteria	Actinobacteria	Actinobacteria	Frankiales	Acidothermaceae	Acidothermus
3	Bacteria	Actinobacteria	Thermoleophilia	Gaiellales	Gaiellaceae	Gaiella	actinobacterium WWH12
3	Bacteria	Actinobacteria	Actinobacteria	Pseudonocardiales	Pseudonocardiaceae	Amycolatopsis
3	Bacteria	Bacteroidetes	Bacteroidia	Flavobacteriales	Crocinitomicaceae	Fluviicola
3	Bacteria	Chloroflexi	Chloroflexia	Chloroflexales	Roseiflexaceae	uncultured	uncultured bacterium
3	Bacteria	Chloroflexi	Chloroflexia	Thermomicrobiales	JG30-KF-CM45	uncultured bacterium	uncultured bacterium
3	Bacteria	Proteobacteria	Alphaproteobacteria	Rhizobiales	Methyloligellaceae	uncultured
3	Bacteria	Actinobacteria	Actinobacteria	Micrococcales	Micrococcaceae
3	Bacteria	Proteobacteria	Gammaproteobacteria	Betaproteobacteriales	TRA3-20
2	Bacteria	Proteobacteria	Alphaproteobacteria	Rhizobiales	Beijerinckiaceae	Methylobacterium
2	Bacteria	Proteobacteria	Alphaproteobacteria	Azospirillales	Azospirillaceae	Azospirillum
2	Bacteria	Proteobacteria	Alphaproteobacteria	Azospirillales	Azospirillaceae	Azospirillum
2	Bacteria	Proteobacteria	Alphaproteobacteria	Azospirillales	Azospirillaceae	Azospirillum
2	Bacteria	Actinobacteria	Actinobacteria	Micromonosporales	Micromonosporaceae	Micromonospora
2	Bacteria	Proteobacteria	Gammaproteobacteria	Steroidobacterales	Steroidobacteraceae
2	Bacteria	Actinobacteria	Actinobacteria	Corynebacteriales	Mycobacteriaceae	Mycobacterium
2	Bacteria	Proteobacteria	Gammaproteobacteria	Betaproteobacteriales	Burkholderiaceae
2	Bacteria	Bacteroidetes	Bacteroidia	Chitinophagales	Chitinophagaceae	Niastella
2	Bacteria	Proteobacteria	Alphaproteobacteria	Rhizobiales	Methyloligellaceae	uncultured
2	Bacteria	Proteobacteria	Alphaproteobacteria	Rhizobiales	Rhizobiaceae
2	Bacteria	Proteobacteria	Gammaproteobacteria	Betaproteobacteriales	Burkholderiaceae	Cupriavidus
2	Bacteria	Proteobacteria	Alphaproteobacteria	Dongiales	Dongiaceae	Dongia	Dongia sp. GR1-03
2	Bacteria	Rokubacteria	NC10	Rokubacteriales	metagenome	metagenome	metagenome
2	Bacteria	Actinobacteria	Actinobacteria	Propionibacteriales	Nocardioidaceae	Nocardioides
2	Bacteria	Proteobacteria	Alphaproteobacteria	Sphingomonadales	Sphingomonadaceae	Sphingomonas
2	Bacteria	Actinobacteria	Actinobacteria	Micrococcales	Microbacteriaceae
2	Bacteria	Bacteroidetes	Bacteroidia	Sphingobacteriales	Sphingobacteriaceae	Sphingobacterium
2	Bacteria	Proteobacteria	Gammaproteobacteria	Betaproteobacteriales	Burkholderiaceae
2	Bacteria	Firmicutes	Bacilli	Bacillales	Paenibacillaceae	Brevibacillus
2	Bacteria	Proteobacteria	Gammaproteobacteria	Betaproteobacteriales	Burkholderiaceae	Burkholderia-Caballeronia-Paraburkholderia
2	Bacteria	Bacteroidetes	Bacteroidia	Cytophagales	Spirosomaceae	Spirosoma	Spirosoma oryzae
2	Bacteria	Proteobacteria	Gammaproteobacteria	Betaproteobacteriales	Burkholderiaceae	Herbaspirillum
2	Bacteria	Proteobacteria	Gammaproteobacteria	Betaproteobacteriales	Burkholderiaceae	Herbaspirillum
2	Bacteria	Actinobacteria	Thermoleophilia	Solirubrobacterales	Solirubrobacteraceae	Solirubrobacter
2	Bacteria	Firmicutes	Bacilli	Bacillales	Bacillaceae	Bacillus
2	Bacteria	Actinobacteria	Actinobacteria	Pseudonocardiales	Pseudonocardiaceae	Amycolatopsis
2	Bacteria	Actinobacteria	Actinobacteria	Corynebacteriales	Corynebacteriaceae	Corynebacterium 1
2	Archaea	Thaumarchaeota	Nitrososphaeria	Nitrososphaerales	Nitrososphaeraceae
2	Bacteria	Actinobacteria	Actinobacteria	Propionibacteriales	Nocardioidaceae	Nocardioides
2	Bacteria	Proteobacteria	Alphaproteobacteria	Rhizobiales	Xanthobacteraceae	uncultured
2	Bacteria	Proteobacteria	Alphaproteobacteria	Rhizobiales	Xanthobacteraceae	uncultured
2	Bacteria	Proteobacteria	Gammaproteobacteria	Pseudomonadales	Pseudomonadaceae	Pseudomonas
2	Bacteria	Actinobacteria	Actinobacteria	Micrococcales	Micrococcaceae
2	Bacteria	Actinobacteria	Actinobacteria	Micrococcales	Micrococcaceae
2	Bacteria	Proteobacteria	Gammaproteobacteria	Betaproteobacteriales	Burkholderiaceae	Burkholderia-Caballeronia-Paraburkholderia
2	Bacteria	Proteobacteria	Alphaproteobacteria	Rhizobiales	Rhizobiaceae	Allorhizobium-Neorhizobium-Pararhizobium-Rhizobium
2	Bacteria	Firmicutes	Bacilli	Bacillales	Paenibacillaceae	Paenibacillus
2	Bacteria	Proteobacteria	Gammaproteobacteria	Xanthomonadales	Rhodanobacteraceae	Luteibacter
2	Bacteria	Bacteroidetes	Bacteroidia	Sphingobacteriales	Sphingobacteriaceae	Pedobacter
2	Bacteria	Bacteroidetes	Bacteroidia	Sphingobacteriales	Sphingobacteriaceae	Pedobacter
2	Bacteria	Verrucomicrobia	Verrucomicrobiae	Chthoniobacterales	Chthoniobacteraceae	Candidatus Udaeobacter
1	Bacteria	Proteobacteria	Gammaproteobacteria	Betaproteobacteriales	Burkholderiaceae
1	Archaea	Thaumarchaeota	Nitrososphaeria	Nitrososphaerales	Nitrososphaeraceae	Candidatus Nitrocosmicus
1	Bacteria	Actinobacteria	Actinobacteria	Propionibacteriales	Nocardioidaceae	Nocardioides
1	Bacteria	Proteobacteria	Gammaproteobacteria	Betaproteobacteriales	Burkholderiaceae	Massilia
1	Bacteria	Proteobacteria	Gammaproteobacteria	Betaproteobacteriales	Burkholderiaceae	Massilia
