## Supplemental Figs and Files zip for "Effects of Inbreeding on Microbial Community Diversity of *Zea mays*": TableS1_SharedTaxa.tsv

Row.names	Hybrid Rhizosphere	Hybrid Root	Hybrid Stalk	Inbred Rhizosphere	Inbred Root	Inbred Stalk	Kingdom	Phylum	Class	Order	Family	Genus	Species
01fae3653643d20ee1106d85f17b67a9	0	1	1	1	1	1	Bacteria	Proteobacteria	Alphaproteobacteria	Rhizobiales	Rhizobiaceae	Allorhizobium-Neorhizobium-Pararhizobium-Rhizobium	NA
04a283f1bb6d058cb718cd8858ae24fd	1	1	0	1	0	0	Bacteria	Proteobacteria	Alphaproteobacteria	Rhizobiales	Rhizobiales Incertae Sedis	Bauldia	NA
0769e2ff12468a46e81bbd368a053060	1	1	0	1	1	0	Bacteria	Gemmatimonadetes	Gemmatimonadetes	Gemmatimonadales	Gemmatimonadaceae	Gemmatimonas	NA
07e7e658e8f16f6dee6d8718c0e59ebc	0	1	0	0	0	0	Bacteria	Proteobacteria	Deltaproteobacteria	Bdellovibrionales	Bdellovibrionaceae	Bdellovibrio	NA
08b09ee18ce3bba5ca8d391630c97bf2	1	1	0	1	1	0	Bacteria	Planctomycetes	Planctomycetacia	Isosphaerales	Isosphaeraceae	Singulisphaera	NA
0a16c8bd85d0fac56c931377ee87c702	0	0	0	0	0	1	Bacteria	Proteobacteria	Gammaproteobacteria	Betaproteobacteriales	Burkholderiaceae	Delftia	NA
0c67b01e6c04509f64c23135baafec84	0	0	0	1	0	0	Bacteria	Planctomycetes	Planctomycetacia	Gemmatales	Gemmataceae	Fimbriiglobus	NA
0cbc58cb660d1cd9dab0af3d8f6b37f5	1	0	0	1	1	0	Bacteria	Actinobacteria	Actinobacteria	Micromonosporales	Micromonosporaceae	Micromonospora	NA
0dfe159403586149baa491a7daf1bddf	0	0	0	1	1	0	Bacteria	Verrucomicrobia	Verrucomicrobiae	Chthoniobacterales	Chthoniobacteraceae	Candidatus Udaeobacter	NA
0e117d6e31003cdbf2c152684f633451	0	0	1	0	0	1	Bacteria	Proteobacteria	Alphaproteobacteria	Rhizobiales	Beijerinckiaceae	Methylobacterium	NA
156d564355869c4394d248c319730570	1	1	0	1	1	0	Bacteria	Actinobacteria	Actinobacteria	Frankiales	Frankiaceae	Jatrophihabitans	NA
158efce645134ba348b71947f3d56952	0	0	0	1	0	0	Bacteria	Acidobacteria	Subgroup 25	uncultured bacterium	uncultured bacterium	uncultured bacterium	NA
16a5bfafd171d9c5db69a78151ed8bbc	1	1	0	1	1	0	Bacteria	Proteobacteria	Deltaproteobacteria	Myxococcales	Polyangiaceae	Pajaroellobacter	NA
16f43a1dd1725b1179a04d5aa1afb646	0	0	0	1	0	0	Bacteria	Actinobacteria	MB-A2-108	metagenome	metagenome	metagenome	NA
175ba2f0dfd211130a56284a517bf9d9	0	0	0	0	0	1	Bacteria	Proteobacteria	Gammaproteobacteria	Pseudomonadales	Moraxellaceae	Acinetobacter	NA
1dbed442b606b25fee42e4c5e5ef1534	0	0	0	1	0	0	Archaea	Thaumarchaeota	Nitrososphaeria	Nitrososphaerales	Nitrososphaeraceae	uncultured compost archaeon	NA
21c12848e8639713c4c0f48bf4864bf7	0	0	0	1	1	0	Bacteria	Proteobacteria	Gammaproteobacteria	Xanthomonadales	Xanthomonadaceae	Arenimonas	NA
22e1fc31128e9ee8e4cc171c7a66693c	1	1	0	1	1	0	Bacteria	Proteobacteria	Gammaproteobacteria	Betaproteobacteriales	Burkholderiaceae	Massilia	NA
27cb0a26eb0ea1178660aba63c952904	1	0	0	1	0	0	Bacteria	Firmicutes	Bacilli	Bacillales	Paenibacillaceae	Paenibacillus	NA
28e2a83419c30a4589f8d2b82a980aa8	1	0	0	1	0	0	Bacteria	Proteobacteria	Alphaproteobacteria	Rhizobiales	Methyloligellaceae	uncultured	NA
28f9342aa3df4259656a44b6612f8536	1	1	0	1	1	0	Bacteria	Proteobacteria	Alphaproteobacteria	Rhizobiales	Xanthobacteraceae	uncultured	NA
2ee267c2a3d203aec729b4e852ea6f4b	1	0	0	1	0	0	Bacteria	Firmicutes	Bacilli	Bacillales	Bacillaceae	Bacillus	NA
2f41c5f972c6ed09ddfdbfac4e7389b2	1	1	0	1	1	0	Bacteria	Planctomycetes	Planctomycetacia	Pirellulales	Pirellulaceae	uncultured	NA
3b807cfc110be7842f7225c0f5a94858	0	0	0	1	0	0	Bacteria	Chloroflexi	Ktedonobacteria	C0119	uncultured soil bacterium	uncultured soil bacterium	NA
3c55b7e46da8605152ce7ba5c6aeab9e	0	0	0	1	1	0	Bacteria	Planctomycetes	Planctomycetacia	Pirellulales	Pirellulaceae	Pirellula	NA
3cbad7074216f02ba51f7baf73cb96b2	1	1	0	1	1	0	Bacteria	Proteobacteria	Gammaproteobacteria	Xanthomonadales	Rhodanobacteraceae	Rhodanobacter	NA
3e0ee6455b6345bd6f7ae15ba300cf85	0	0	0	0	1	0	Bacteria	Actinobacteria	Actinobacteria	Pseudonocardiales	Pseudonocardiaceae	Lechevalieria	NA
4009738289e17cb63f76e5d339b6ad1a	1	1	0	0	0	0	Bacteria	Actinobacteria	Thermoleophilia	Solirubrobacterales	67-14	metagenome	NA
40eabb85df184596d4c7d8a73d62444b	0	0	0	1	0	0	Bacteria	Rokubacteria	NC10	Rokubacteriales	metagenome	metagenome	NA
4321f73554b2ab9d93f70ee59cc93fcf	1	1	0	1	1	0	Bacteria	Planctomycetes	Planctomycetacia	Gemmatales	Gemmataceae	Gemmata	NA
4814714211ed39a27a7e01930aebf0e0	0	0	0	1	0	0	Bacteria	Proteobacteria	Gammaproteobacteria	Betaproteobacteriales	Nitrosomonadaceae	mle1-7	NA
49322602d09e08aec5856adf3f889100	1	0	0	1	0	0	Bacteria	Acidobacteria	Subgroup 6	uncultured bacterium 92	uncultured bacterium 92	uncultured bacterium 92	NA
493a1a779e5c8afb813f7a0614d8f134	0	0	0	1	0	0	Bacteria	Gemmatimonadetes	Gemmatimonadetes	Gemmatimonadales	Gemmatimonadaceae	Gemmatirosa	NA
4a93a83d1cfff363ca16a6fe13780c61	0	0	1	0	0	0	Bacteria	Firmicutes	Bacilli	Bacillales	Staphylococcaceae	Staphylococcus	NA
4b22b9ae390d0d42b3dd16f3a6e66f17	0	0	0	1	0	0	Bacteria	Actinobacteria	Actinobacteria	Micrococcales	Intrasporangiaceae	Terrabacter	NA
4cb45925222e0a6a4ece9ee2096f59ef	0	0	0	1	0	0	Archaea	Thaumarchaeota	Nitrososphaeria	Nitrososphaerales	Nitrososphaeraceae	Candidatus Nitrocosmicus	NA
4d03f56bcefb86969e6993cf8efefdb3	0	0	0	1	0	0	Bacteria	Planctomycetes	Planctomycetacia	Planctomycetales	uncultured	uncultured Planctomyces sp.	NA
4e96ca428de3410650d91805e4e4f1f1	1	1	0	1	1	0	Bacteria	Proteobacteria	Alphaproteobacteria	Rhizobiales	Devosiaceae	Devosia	NA
501a6ee48b44a7d5f6faa820481a2699	0	0	0	0	0	1	Bacteria	Proteobacteria	Gammaproteobacteria	Enterobacteriales	Enterobacteriaceae	Pantoea	NA
5179bcbcb15f823ac04e4b4a73988c50	0	0	0	1	0	0	Bacteria	Planctomycetes	Planctomycetacia	Planctomycetales	Rubinisphaeraceae	SH-PL14	NA
524d841c148398eccfdd2043f0fecaec	0	0	0	1	0	0	Bacteria	Actinobacteria	Thermoleophilia	Gaiellales	uncultured	bacterium Ellin6515	NA
536c26760167de37042fea112773d33b	0	0	0	1	0	0	Bacteria	Actinobacteria	Actinobacteria	Micromonosporales	Micromonosporaceae	Hamadaea	NA
538b171f33a3f708453b1e9ae6d7a2f0	1	1	0	1	1	0	Bacteria	Chloroflexi	Ktedonobacteria	Ktedonobacterales	JG30-KF-AS9	uncultured bacterium	NA
55f69770a968a49a031bb3b8bb907dcf	0	0	0	1	0	0	Bacteria	Actinobacteria	Thermoleophilia	Solirubrobacterales	67-14	uncultured Conexibacteraceae bacterium	NA
59a56b127a552addf9d29a52cbe8085c	0	0	0	1	0	0	Bacteria	Proteobacteria	Deltaproteobacteria	Desulfarculales	Desulfarculaceae	uncultured	NA
5b5ab14bfc667773161540e913854978	1	1	0	1	1	0	Bacteria	Actinobacteria	Actinobacteria	Corynebacteriales	Mycobacteriaceae	Mycobacterium	NA
602668b2a358e09e46c6727a7a7077f5	1	1	0	1	1	0	Bacteria	Verrucomicrobia	Verrucomicrobiae	Chthoniobacterales	Xiphinematobacteraceae	Candidatus Xiphinematobacter	NA
63d7c5fad6ffc97a6fab8cee6441eda8	1	1	0	1	1	0	Bacteria	Actinobacteria	Thermoleophilia	Solirubrobacterales	Solirubrobacteraceae	Conexibacter	NA
642a83f7510d26bd4141a44a855be95a	0	0	0	1	0	0	Bacteria	Proteobacteria	Alphaproteobacteria	Rhizobiales	Rhizobiales Incertae Sedis	Nordella	NA
653a386f271bfc21e33d46ca3d2b21e5	1	1	0	1	1	0	Bacteria	Proteobacteria	Alphaproteobacteria	Rhizobiales	Xanthobacteraceae	Bradyrhizobium	NA
67219d43fd6e5f99feadb17e1ea7d332	1	0	0	0	0	0	Bacteria	Firmicutes	Bacilli	Bacillales	Alicyclobacillaceae	Alicyclobacillus	NA
68ebeaaee4b70349449ad28b1847471a	1	1	0	1	1	0	Bacteria	Planctomycetes	Planctomycetacia	Gemmatales	Gemmataceae	uncultured	NA
696728884a83d75c3be4e5fcea6a01b5	0	0	0	1	0	0	Bacteria	Proteobacteria	Gammaproteobacteria	Xanthomonadales	Xanthomonadaceae	Lysobacter	NA
69d0ef0e534754f721273ca9db68cb1f	1	1	0	1	1	0	Bacteria	Proteobacteria	Alphaproteobacteria	Caulobacterales	Caulobacteraceae	Phenylobacterium	NA
6a50a600997620c7aa64f80666782c1d	1	1	0	1	1	0	Bacteria	Acidobacteria	Acidobacteriia	Solibacterales	Solibacteraceae (Subgroup 3)	Candidatus Solibacter	NA
6d836ef4d56da041f62180ff0df10cb7	1	0	0	0	0	0	Bacteria	Gemmatimonadetes	Longimicrobia	Longimicrobiales	Longimicrobiaceae	uncultured bacterium	NA
6dd4096d595cb4aa8fa61eb53988899c	0	0	0	1	0	0	Bacteria	Proteobacteria	Alphaproteobacteria	Rhizobiales	Xanthobacteraceae	Rhodoplanes	NA
6f79d40d4731b40b16dc6fd64a0e1426	0	0	0	1	1	0	Bacteria	Chloroflexi	Ktedonobacteria	C0119	uncultured bacterium	uncultured bacterium	NA
71ee973dd8a7afe64d78d32dc01def73	1	1	0	0	0	0	Bacteria	Planctomycetes	Phycisphaerae	Tepidisphaerales	CPla-3 termite group	uncultured soil bacterium PBS-22	NA
7219f2aefec6d78c6d3d53fdb7de9a00	1	1	0	1	1	0	Bacteria	Verrucomicrobia	Verrucomicrobiae	Chthoniobacterales	Chthoniobacteraceae	Chthoniobacter	NA
72d8ab53c8d6df81dc13ba61a18d3e19	1	1	0	1	1	0	Bacteria	Actinobacteria	Actinobacteria	Propionibacteriales	Nocardioidaceae	Kribbella	NA
72ea70653009fc9bef5ba39799c686b5	1	1	0	0	0	0	Bacteria	Actinobacteria	Actinobacteria	Corynebacteriales	Nocardiaceae	Nocardia	NA
7390ad1604cfff3f8a0dffc2638c6407	0	0	0	1	0	0	Bacteria	Acidobacteria	Subgroup 25	uncultured soil bacterium	uncultured soil bacterium	uncultured soil bacterium	NA
73ab7badc00bee57eb67ffc866359066	1	1	0	0	1	0	Bacteria	Proteobacteria	Alphaproteobacteria	Caulobacterales	Caulobacteraceae	Asticcacaulis	NA
764e666241145366ee5fc894896ff784	0	0	0	1	0	0	Bacteria	Armatimonadetes	uncultured	uncultured bacterium	uncultured bacterium	uncultured bacterium	NA
77d2193e4b377278e469ad635c1345ec	0	0	0	1	0	0	Bacteria	Chloroflexi	Chloroflexia	Thermomicrobiales	JG30-KF-CM45	uncultured bacterium	NA
77f0717cb72fd37e3c2dbba7d2a4966f	1	1	0	1	1	0	Bacteria	Proteobacteria	Gammaproteobacteria	Xanthomonadales	Rhodanobacteraceae	Dokdonella	NA
794e65b80d3916be572936604c1be224	0	0	0	1	0	0	Bacteria	Chloroflexi	TK10	uncultured beta proteobacterium	uncultured beta proteobacterium	uncultured beta proteobacterium	NA
7f085ced785e0972f132dca65f7fb070	1	1	0	1	1	0	Bacteria	Planctomycetes	Planctomycetacia	Pirellulales	Pirellulaceae	Pir4 lineage	NA
7f9dc1dcd5c56386ebf15c2e2fea9b9a	0	0	0	1	0	0	Bacteria	Planctomycetes	Planctomycetacia	Gemmatales	Gemmataceae	Zavarzinella	NA
8300d17fbe5a02394a13e23989658ab0	1	1	0	0	0	0	Bacteria	Chloroflexi	Chloroflexia	Thermomicrobiales	Thermomicrobiaceae	Nitrolancea	NA
836a90b628ce4118004bb4b09fe0315c	1	1	0	1	1	0	Bacteria	Actinobacteria	Thermoleophilia	Gaiellales	uncultured	uncultured bacterium 5G12	NA
83acfd63659e7066c6943f12de335882	0	0	0	1	0	0	Bacteria	Actinobacteria	Thermoleophilia	uncultured	uncultured bacterium	uncultured bacterium	NA
8575406920eaae6ecc6b296e53e73f2a	0	0	0	0	1	0	Bacteria	Proteobacteria	Gammaproteobacteria	Betaproteobacteriales	Burkholderiaceae	Herbaspirillum	NA
8b454530cda879153d095446bbc2b7b4	1	1	0	1	1	0	Bacteria	Actinobacteria	Actinobacteria	Frankiales	Acidothermaceae	Acidothermus	NA
8ec0ded55bc8b3fc2ecb88f0bada7233	1	1	0	1	1	0	Bacteria	Proteobacteria	Gammaproteobacteria	Gammaproteobacteria Incertae Sedis	Unknown Family	Acidibacter	NA
93aebb0c27f8841a5a91b72facb8cc70	1	1	0	1	1	0	Bacteria	Acidobacteria	Acidobacteriia	Acidobacteriales	Koribacteraceae	Candidatus Koribacter	NA
945c3fc8eecdf723f6a219e2207ce722	1	1	0	1	1	0	Bacteria	Actinobacteria	Actinobacteria	Propionibacteriales	Nocardioidaceae	Nocardioides	NA
95d4e4fbde1a11edb57dc9c957b91864	1	0	0	0	0	0	Bacteria	Firmicutes	Bacilli	Bacillales	Paenibacillaceae	Cohnella	NA
967be96af4b52f3a926f4af22fcd93f9	1	1	0	1	1	0	Bacteria	Actinobacteria	Thermoleophilia	Gaiellales	Gaiellaceae	Gaiella	NA
96a620a587aac252ba6f34d71a2c1622	0	0	0	1	1	0	Bacteria	Acidobacteria	Blastocatellia (Subgroup 4)	Pyrinomonadales	Pyrinomonadaceae	RB41	NA
9732833c1292eef1734298992629119b	1	0	0	0	0	0	Bacteria	Proteobacteria	Deltaproteobacteria	Myxococcales	Sandaracinaceae	uncultured	NA
9758d97d9cafe90dd00424345dd375d1	1	1	0	1	1	0	Bacteria	Proteobacteria	Alphaproteobacteria	Dongiales	Dongiaceae	Dongia	NA
99a4852cca29cfe381fa7c3f12156e38	1	1	0	1	0	0	Bacteria	Verrucomicrobia	Verrucomicrobiae	Pedosphaerales	Pedosphaeraceae	ADurb.Bin063-1	NA
9a071c02961ef815eb36d089160ca830	0	0	0	0	0	1	Bacteria	Proteobacteria	Gammaproteobacteria	Pseudomonadales	Pseudomonadaceae	Pseudomonas	NA
9aa4004f976bbe6894cc7e27ec199eb1	1	1	0	0	0	0	Bacteria	Proteobacteria	Deltaproteobacteria	Myxococcales	Archangiaceae	Anaeromyxobacter	NA
9bf7a1ed230de5c1d9716e93c52c83a5	1	1	0	1	1	0	Bacteria	Acidobacteria	Acidobacteriia	Solibacterales	Solibacteraceae (Subgroup 3)	Bryobacter	NA
9c40036b38f2445946bb45542f5570ce	1	0	0	0	0	0	Bacteria	Proteobacteria	Gammaproteobacteria	Pseudomonadales	Moraxellaceae	uncultured	NA
9ce350b67066142f8783dac2b5b72cf7	1	1	0	1	1	0	Bacteria	Proteobacteria	Gammaproteobacteria	Betaproteobacteriales	Burkholderiaceae	Burkholderia-Caballeronia-Paraburkholderia	NA
9da33ccaaac3a2b9768baa1fb2b125f1	1	0	0	0	0	0	Bacteria	Proteobacteria	Alphaproteobacteria	Rhizobiales	Methyloligellaceae	Methyloligella	NA
9f706d10269e7f7363236dfeff85fcd9	1	1	0	0	0	0	Bacteria	Bacteroidetes	Bacteroidia	Sphingobacteriales	CWT CU03-E12	uncultured Bacteroidetes bacterium	NA
9fad27474da0aace8ddede12ebdba2ea	1	1	1	1	1	1	Bacteria	Proteobacteria	Alphaproteobacteria	Sphingomonadales	Sphingomonadaceae	Sphingomonas	NA
a1c23cbef2a1b77d2d88fb1f0189a8ef	1	0	0	0	0	0	Bacteria	Proteobacteria	Gammaproteobacteria	Nitrosococcales	Nitrosococcaceae	Nitrosococcus	NA
a1e03d8524f7a345477fe05349c37164	0	0	0	1	1	0	Bacteria	Actinobacteria	Thermoleophilia	Solirubrobacterales	Solirubrobacteraceae	Solirubrobacter	NA
a30b38d94f20f5995d4a8124a29066ee	0	0	0	1	0	0	Bacteria	Nitrospirae	Nitrospira	Nitrospirales	Nitrospiraceae	Nitrospira	NA
a39147489bc089fa2873385b13eb00ac	0	0	0	1	0	0	Bacteria	Actinobacteria	Thermoleophilia	Gaiellales	uncultured	bacterium Ellin6517	NA
a396e75e2671f6acc77dd6712a3b4180	1	1	0	1	1	0	Bacteria	Proteobacteria	Gammaproteobacteria	Betaproteobacteriales	Nitrosomonadaceae	MND1	NA
a6c8e98f28764399b224155db135caff	1	1	0	0	0	0	Bacteria	Bacteroidetes	Bacteroidia	Chitinophagales	Chitinophagaceae	uncultured	NA
a6df59b17a38a9331a1d34449b849cf5	0	1	0	1	1	0	Bacteria	Proteobacteria	Alphaproteobacteria	Rhizobiales	Rhizobiaceae	Mesorhizobium	NA
a9e6a651d64edc9837b46744b9fee135	0	0	0	1	0	0	Bacteria	Actinobacteria	Actinobacteria	Frankiales	Geodermatophilaceae	Blastococcus	NA
aa20db2b73abc1c56312610c3b55db85	1	1	0	1	1	0	Bacteria	Proteobacteria	Alphaproteobacteria	Rhizobiales	Xanthobacteraceae	Pseudolabrys	NA
ab0614ddfda3aed5f04e2bf81afb8a93	1	1	0	1	1	0	Bacteria	Gemmatimonadetes	Gemmatimonadetes	Gemmatimonadales	Gemmatimonadaceae	uncultured	NA
acb2b22fdd69ad67daba580983ced235	0	0	0	1	0	0	Bacteria	Chloroflexi	KD4-96	bacterium Ellin6529	bacterium Ellin6529	bacterium Ellin6529	NA
ad29923369c0090bf4aad614e18c17bc	0	0	0	1	0	0	Bacteria	Firmicutes	Bacilli	Bacillales	Alicyclobacillaceae	Tumebacillus	NA
b2256e9b849d5138f6577d70d927988a	0	0	0	1	0	0	Bacteria	Acidobacteria	Blastocatellia (Subgroup 4)	11-24	metagenome	metagenome	NA
b3129be4a5de7dfd7e8d1133e2a8f07f	0	0	0	1	0	0	Bacteria	Chloroflexi	Ktedonobacteria	Ktedonobacterales	Ktedonobacteraceae	HSB OF53-F07	NA
b502de99ec1413636c500e1f29a8f1be	1	1	0	0	1	0	Bacteria	Actinobacteria	Actinobacteria	Streptosporangiales	Thermomonosporaceae	Actinomadura	NA
b76fec334850cee69b6f4d5763dfcb19	1	0	0	1	0	0	Bacteria	Chloroflexi	Ktedonobacteria	Ktedonobacterales	Ktedonobacteraceae	Ktedonobacter	NA
b8540bfaf600167819612d1d3f324ce6	0	0	0	0	1	0	Bacteria	Actinobacteria	Actinobacteria	Pseudonocardiales	Pseudonocardiaceae	Amycolatopsis	NA
b99d9c4f04a3f9ae7e3f93ea8dc5fd07	0	0	0	1	0	0	Bacteria	Planctomycetes	Planctomycetacia	Isosphaerales	Isosphaeraceae	uncultured	NA
bc834a7bba678cec3d8c88e5db6e23ea	0	1	0	0	1	0	Bacteria	Bacteroidetes	Bacteroidia	Chitinophagales	Chitinophagaceae	Niastella	NA
bdc09a5e1f460a315b80c1a0e3387633	1	1	0	0	0	0	Bacteria	Proteobacteria	Gammaproteobacteria	Xanthomonadales	Rhodanobacteraceae	Chujaibacter	NA
bf79b43af159544f89c8c143c9c6e037	1	1	0	1	1	0	Bacteria	Proteobacteria	Alphaproteobacteria	Micropepsales	Micropepsaceae	uncultured	NA
bf87dd335b152a12eada3ee71c9dfd53	0	0	0	1	0	0	Bacteria	Proteobacteria	Deltaproteobacteria	Myxococcales	Phaselicystidaceae	Phaselicystis	NA
c11b769c8c217d2d6cef09ad73f78f55	0	0	0	1	0	0	Bacteria	Proteobacteria	Alphaproteobacteria	Rhizobiales	Beijerinckiaceae	Microvirga	NA
c2add7a8497936286a27f5acb05a0e8b	1	1	0	1	0	0	Bacteria	Chloroflexi	OLB14	uncultured bacterium	uncultured bacterium	uncultured bacterium	NA
c493f6987a4f0704bdfe198167872cf3	1	1	0	1	1	0	Bacteria	Actinobacteria	Actinobacteria	Pseudonocardiales	Pseudonocardiaceae	Pseudonocardia	NA
c916115e009c9c1be9fc50c076a4dff3	0	0	0	1	0	0	Bacteria	Acidobacteria	Subgroup 17	uncultured Acidobacteriales bacterium	uncultured Acidobacteriales bacterium	uncultured Acidobacteriales bacterium	NA
ca4ba6e6cc65b1d0a6a5ddc8132bfe97	0	0	0	0	1	0	Bacteria	Chloroflexi	Anaerolineae	SBR1031	A4b	wastewater metagenome	NA
ccefe06887b96741a9e113a45e02af21	0	0	0	0	1	0	Bacteria	Chloroflexi	Chloroflexia	Chloroflexales	Chloroflexaceae	FFCH7168	NA
cdc2b5bfeba6dfed7bffa692869c1aba	1	0	0	0	0	0	Bacteria	Firmicutes	Bacilli	Bacillales	Sporolactobacillaceae	Sporolactobacillus	NA
ce13b0db7cdc32dee6ff373204f5de87	0	0	0	1	0	0	Bacteria	Proteobacteria	Alphaproteobacteria	Azospirillales	uncultured	uncultured bacterium	NA
cf89cd3812c377cb219d4f1b69b92b67	0	0	0	0	1	0	Bacteria	Chloroflexi	Anaerolineae	SBR1031	uncultured Gemmatimonadetes bacterium	uncultured Gemmatimonadetes bacterium	NA
d049229b1141f9ef983f1e2d507ec5a3	1	1	0	1	1	0	Bacteria	Proteobacteria	Deltaproteobacteria	Myxococcales	Haliangiaceae	Haliangium	NA
d1ad97ef792710eb6aab13404b08f48f	1	0	0	0	0	0	Bacteria	Acidobacteria	Acidobacteriia	Acidobacteriales	Acidobacteriaceae (Subgroup 1)	Acidipila	NA
d424bffd059a5fa8e59b140b8df62ed4	0	0	0	1	1	0	Bacteria	Actinobacteria	Actinobacteria	Micromonosporales	Micromonosporaceae	Dactylosporangium	NA
d8586780e67a27dff651d7df12703e39	1	1	0	1	1	0	Bacteria	Proteobacteria	Alphaproteobacteria	Reyranellales	Reyranellaceae	Reyranella	NA
d9fc9d914fce8dcfeb0dd1456177087c	0	0	0	1	1	0	Bacteria	Proteobacteria	Alphaproteobacteria	Rhizobiales	Labraceae	Labrys	NA
dde522ef8accfd8eb992ac6ed25c1d7c	1	1	0	1	0	0	Bacteria	Planctomycetes	Planctomycetacia	Isosphaerales	Isosphaeraceae	Aquisphaera	NA
e0a836d1cd29a52df03104cb43ee953f	1	1	0	1	1	0	Bacteria	Chloroflexi	Ktedonobacteria	Ktedonobacterales	Ktedonobacteraceae	uncultured	NA
e1026ca7cf66145068cd43734265dea9	0	1	0	0	0	0	Bacteria	Proteobacteria	Gammaproteobacteria	Salinisphaerales	Solimonadaceae	Alkanibacter	NA
e1a7b8a03cfafc3e2d57f4d7569232a5	1	1	0	0	1	0	Bacteria	Bacteroidetes	Bacteroidia	Sphingobacteriales	Sphingobacteriaceae	Mucilaginibacter	NA
e4a6dc4ad0a302228462b746508a8279	1	1	0	1	1	0	Bacteria	Planctomycetes	Phycisphaerae	Tepidisphaerales	WD2101 soil group	uncultured bacterium	NA
e5a0c0b4d5389007272ef8b556586848	1	1	0	1	1	0	Bacteria	Proteobacteria	Gammaproteobacteria	Betaproteobacteriales	Nitrosomonadaceae	Ellin6067	NA
e71ac2ce7f5eff49e26dead9b6ccfc23	1	1	0	1	0	0	Bacteria	Proteobacteria	Alphaproteobacteria	Rhizobiales	Hyphomicrobiaceae	Hyphomicrobium	NA
ebcfd8cf09d6fbf6d34de9f05028f09d	0	0	0	1	1	0	Bacteria	Chloroflexi	Chloroflexia	Chloroflexales	Roseiflexaceae	uncultured	NA
ecb79e911a32285b172ff0801aa2169d	0	0	0	1	1	0	Bacteria	Rokubacteria	NC10	Rokubacteriales	uncultured bacterium	uncultured bacterium	NA
ed84a29ba7a689a813e99223d4639c2c	0	0	0	0	1	0	Bacteria	Proteobacteria	Alphaproteobacteria	Sphingomonadales	Sphingomonadaceae	Sphingobium	NA
eee43f3674481522077807b8c6eb7759	1	1	0	1	0	0	Archaea	Thaumarchaeota	Nitrososphaeria	Nitrosotaleales	Nitrosotaleaceae	Candidatus Nitrosotalea	NA
f216e130b8dac2059f3a7c395e6edffe	1	1	0	0	0	0	Bacteria	Acidobacteria	Acidobacteriia	Acidobacteriales	Acidobacteriaceae (Subgroup 1)	uncultured	NA
f70b1815a86c231fe0685698f13cda44	0	1	0	0	1	0	Bacteria	Bacteroidetes	Bacteroidia	Cytophagales	Microscillaceae	uncultured	NA
f9eb1c676a365d842275720ea0357104	1	1	0	0	0	0	Bacteria	Proteobacteria	Gammaproteobacteria	Salinisphaerales	Solimonadaceae	Nevskia	NA
fab7d723d9337f891eca9f0677971c05	1	1	0	1	1	0	Bacteria	Actinobacteria	Actinobacteria	Streptomycetales	Streptomycetaceae	Streptomyces	NA
fb8941cfb1298bee1e78b5962260da77	1	1	0	1	1	0	Bacteria	Proteobacteria	Alphaproteobacteria	Rhizobiales	Hyphomicrobiaceae	Pedomicrobium	NA
fd1afe9b2f83ce69fb5246ef7b10791d	0	1	0	0	1	0	Bacteria	Verrucomicrobia	Verrucomicrobiae	Opitutales	Opitutaceae	Opitutus	NA
fd3459be695c7d5ff5f7b0a2e1e19543	1	1	0	1	1	0	Bacteria	Proteobacteria	Gammaproteobacteria	Xanthomonadales	Rhodanobacteraceae	Dyella	NA
