## Supplemental Figs and Files zip for "Effects of Inbreeding on Microbial Community Diversity of *Zea mays*": TableS3_PERMANOVA.csv

PERMANOVA results using adonis2
Comparison	Df	SumOfSqs	R2	F	Pr(>F)	Significance
Experiment	1	0.275	0.00862	3.9495	0.001	0.001
Sample_Type	2	11.271	0.35366	81.0405	0.001	0.001
Inbred_or_Hybrid	0	0	0	(-Inf)
Genotype	19	1.381	0.04334	1.0454	0.322
Location	0	0	0	(-Inf)
Residual	209	14.534	0.54604
Total	235	31.871	1
