## Supplemental Figs and Files zip for "Effects of Inbreeding on Microbial Community Diversity of *Zea mays*": TableS4_MM_DriedMasses.csv

Inoculation	Rep	Above	Below
F1	1	41.4	10.1
F1	2	43.6	13.9
F1	3	16.3	3.5
F1	4	29.2	5.5
F1	5	36.1	30.3
F1	6	47.6	29.6
F1	7	23.8	3.7
F1	8	9.8	1.5
B73	1	30	9.6
B73	2	37.9	8
B73	3	19.1	3.4
B73	4	24.7	3.8
B73	5	50.4	2.1
B73	6	43.1	10.9
B73	7	28.8	13.7
B73	8	10.1	7.9
MO17	1	57.2	12.8
MO17	2	45.8	8.4
MO17	3	27.3	2.2
MO17	4	19.7	4.3
MO17	5	49.9	7.5
MO17	6	54	6.7
MO17	7	13.8	4.7
MO17	8	8.7	5.3
Control	1	48.7	12.2
Control	2	50.3	6.6
Control	3	28.6	8.7
Control	4	53.2	8.4
Control	5	53.4	10.5
Control	6	29.7	6.5
Control	7	34.2	48.6
Control	8	43.3	5.1
